# SPINT2 controls SARS-CoV-2 viral infection and is associated to disease severity

**DOI:** 10.1101/2020.12.28.424029

**Authors:** Carlos Ramirez Alvarez, Ashwini Kumar Sharma, Carmon Kee, Leonie Thomas, Steeve Boulant, Carl Herrmann

**Affiliations:** Health Data Science Unit, Medical Faculty Heidelberg and BioQuant, Heidelberg, Germany; Department of Infectious Diseases, Virology, Heidelberg University, Germany; Research Group “Cellular Polarity and Viral Infection”, German Cancer Research Center (DKFZ), Heidelberg, Germany

## Abstract

COVID-19 outbreak is the biggest threat to human health in recent history. Currently, there are over 1.5 million related deaths and 75 million people infected around the world (as of 22/12/2020). The identification of virulence factors which determine disease susceptibility and severity in different cell types remains an essential challenge. The serine protease *TMPRSS2* has been shown to be important for S protein priming and viral entry, however, little is known about its regulation. *SPINT2* is a member of the family of Kunitz type serine protease inhibitors and has been shown to inhibit *TMPRSS2*. Here, we explored the existence of a co-regulation between *SPINT2*/*TMPRSS2* and found a tightly regulated protease/inhibitor expression balance across tissues. We found that *SPINT2* negatively correlates with SARS-CoV-2 expression in Calu-3 and Caco-2 cell lines and was down-regulated in secretory cells from COVID-19 patients. We validated our findings using Calu-3 cell lines and observed a strong increase in viral load after *SPINT2* knockdown. Additionally, we evaluated the expression of *SPINT2* in datasets from comorbid diseases using bulk and scRNA-seq data. We observed its down-regulation in colon, kidney and liver tumors as well as in alpha pancreatic islets cells from diabetes Type 2 patients, which could have implications for the observed comorbidities in COVID-19 patients suffering from chronic diseases.
