## Supplementary table1 Permissivity signature with annotations for "SPINT2 controls SARS-CoV-2 viral infection and is associated to disease severity"

### Sheet: supplementary_table_1_permissiv
p_val	avg_logFC	pct.1	pct.2	p_val_adj	gene	go_viral	surfaceome	interactome	cellphone	infection_signature
0	1.2922	0.897	0.033	0	STARD3	FALSE	FALSE	FALSE	FALSE	FALSE
0	1.21114	0.862	0.012	0	SPINT2	FALSE	TRUE	FALSE	FALSE	FALSE
0	1.17418	0.856	0.037	0	ORMDL3	FALSE	FALSE	FALSE	FALSE	FALSE
0	1.14056	0.812	0.008	0	ONECUT2	FALSE	FALSE	FALSE	FALSE	FALSE
0	1.04862	0.997	0.836	0	RPL23	TRUE	FALSE	FALSE	FALSE	FALSE
0	1.04189	0.767	0	0	FDCSP	FALSE	FALSE	FALSE	FALSE	FALSE
0	0.959899	0.949	0.517	0	CCND1	FALSE	FALSE	FALSE	FALSE	FALSE
0	0.938606	0.712	0	0	CXCL5	FALSE	FALSE	FALSE	FALSE	TRUE
0	0.93551	0.733	0.002	0	ALDH1A3	FALSE	FALSE	FALSE	FALSE	FALSE
0	0.906252	0.756	0.058	0	ANXA4	FALSE	FALSE	FALSE	FALSE	FALSE
0	0.903882	0.675	0.004	0	F3	FALSE	TRUE	FALSE	FALSE	FALSE
0	0.900685	0.679	0	0	SPP1	FALSE	FALSE	FALSE	FALSE	FALSE
0	0.890695	0.836	0.218	0	HSPA1B	TRUE	FALSE	FALSE	FALSE	FALSE
0	0.870684	0.607	0	0	KRT17	FALSE	FALSE	FALSE	FALSE	FALSE
0	0.841511	0.664	0	0	GRB7	FALSE	FALSE	FALSE	FALSE	FALSE
0	0.810014	0.615	0	0	KRT23	FALSE	FALSE	FALSE	FALSE	FALSE
0	0.7995	0.666	0.042	0	LAMC2	FALSE	FALSE	FALSE	FALSE	FALSE
0	0.787807	0.725	0.106	0	SMARCE1	FALSE	FALSE	FALSE	FALSE	FALSE
0	0.771893	0.704	0.065	0	LGALS3	FALSE	FALSE	FALSE	FALSE	FALSE
0	0.766819	0.691	0.057	0	PLA2G16	FALSE	FALSE	FALSE	FALSE	FALSE
0	0.758712	0.638	0	0	AREG	FALSE	TRUE	FALSE	FALSE	TRUE
0	0.756704	0.66	0.022	0	LSR	FALSE	FALSE	FALSE	TRUE	FALSE
0	0.755623	0.805	0.257	0	EIF4A2	TRUE	FALSE	FALSE	FALSE	FALSE
0	0.754077	0.608	0	0	MUC5AC	FALSE	FALSE	FALSE	FALSE	FALSE
0	0.733086	0.704	0.136	0	ATP1B1	FALSE	TRUE	TRUE	FALSE	FALSE
0	0.703622	0.579	0	0	TACSTD2	FALSE	TRUE	FALSE	FALSE	FALSE
0	0.696825	0.627	0.052	0	SLC12A2	FALSE	TRUE	FALSE	FALSE	FALSE
0	0.684739	0.702	0.178	0	CTSC	FALSE	FALSE	FALSE	FALSE	FALSE
0	0.671969	0.592	0.012	0	ALCAM	FALSE	TRUE	FALSE	TRUE	FALSE
0	0.639919	0.55	0	0	EHF	FALSE	FALSE	FALSE	FALSE	TRUE
0	0.624912	0.538	0	0	CLDN4	FALSE	TRUE	FALSE	FALSE	FALSE
0	0.624329	0.697	0.204	0	WWTR1	FALSE	FALSE	FALSE	FALSE	FALSE
0	0.619338	0.514	0.013	0	GSDMB	FALSE	FALSE	FALSE	FALSE	FALSE
0	0.613994	0.554	0	0	MAL2	FALSE	FALSE	FALSE	FALSE	FALSE
0	0.607375	0.587	0.052	0	PHLDA2	FALSE	FALSE	FALSE	FALSE	FALSE
0	0.606971	0.703	0.255	0	HLA-A	FALSE	TRUE	FALSE	TRUE	FALSE
0	0.604947	0.56	0.073	0	LAMB3	FALSE	FALSE	FALSE	FALSE	FALSE
0	0.604244	0.531	0	0	MACC1	FALSE	FALSE	FALSE	FALSE	FALSE
0	0.565885	0.805	0.412	0	CBX3	FALSE	FALSE	FALSE	FALSE	FALSE
0	0.546796	0.5	0.024	0	RAB11FIP1	FALSE	FALSE	FALSE	FALSE	FALSE
0	0.545306	0.557	0.087	0	MYADM	FALSE	TRUE	FALSE	FALSE	FALSE
0	0.539173	0.521	0.053	0	WIPF2	FALSE	FALSE	FALSE	FALSE	FALSE
0	0.538202	0.588	0.134	0	FLNA	TRUE	FALSE	FALSE	FALSE	FALSE
0	0.533539	0.482	0	0	ST14	FALSE	FALSE	FALSE	FALSE	FALSE
0	0.525137	0.483	0.004	0	LGALS3BP	FALSE	FALSE	FALSE	FALSE	TRUE
0	0.520459	0.479	0	0	JUP	FALSE	FALSE	FALSE	FALSE	FALSE
0	0.516568	0.68	0.284	0	PFKP	FALSE	FALSE	FALSE	FALSE	FALSE
0	0.513592	0.458	0.005	0	SFN	FALSE	FALSE	FALSE	FALSE	FALSE
0	0.498876	0.64	0.238	0	SPTBN1	FALSE	FALSE	FALSE	FALSE	FALSE
0	0.488856	0.474	0.031	0	DDR1	FALSE	TRUE	FALSE	TRUE	FALSE
0	0.486092	0.582	0.168	0	GUK1	FALSE	FALSE	FALSE	FALSE	FALSE
0	0.483319	0.499	0.055	0	CASC3	FALSE	FALSE	FALSE	FALSE	FALSE
0	0.481432	0.711	0.365	0	CAST	FALSE	FALSE	FALSE	FALSE	FALSE
0	0.476413	0.475	0.051	0	F11R	TRUE	TRUE	FALSE	TRUE	FALSE
0	0.476189	0.553	0.139	0	C12orf75	FALSE	FALSE	FALSE	FALSE	FALSE
0	0.475211	0.452	0.004	0	IL18	FALSE	FALSE	FALSE	FALSE	FALSE
0	0.472982	0.468	0.036	0	AGRN	FALSE	FALSE	FALSE	FALSE	FALSE
0	0.466238	0.436	0.001	0	MALL	FALSE	FALSE	FALSE	FALSE	FALSE
0	0.465708	0.512	0.095	0	KRT10	FALSE	FALSE	FALSE	FALSE	FALSE
0	0.461616	0.448	0.013	0	TNFRSF21	FALSE	TRUE	FALSE	FALSE	FALSE
0	0.457249	0.57	0.164	0	CDKN2A	FALSE	FALSE	FALSE	FALSE	FALSE
0	0.456288	0.448	0.042	0	MBP	FALSE	FALSE	FALSE	FALSE	FALSE
0	0.453661	0.481	0.091	0	CDC6	FALSE	FALSE	FALSE	FALSE	FALSE
0	0.449522	0.658	0.308	0	CTTN	FALSE	FALSE	FALSE	FALSE	FALSE
0	0.446157	0.564	0.18	0	ATP1A1	FALSE	TRUE	FALSE	FALSE	FALSE
0	0.440973	0.4	0	0	KIF1A	FALSE	FALSE	FALSE	FALSE	FALSE
0	0.438402	0.646	0.301	0	PLEC	FALSE	FALSE	FALSE	FALSE	FALSE
0	0.431637	0.609	0.294	0	PVR	TRUE	TRUE	TRUE	TRUE	FALSE
0	0.430742	0.61	0.271	0	SDC4	FALSE	FALSE	FALSE	FALSE	FALSE
0	0.426674	0.549	0.174	0	ANXA5	FALSE	FALSE	FALSE	FALSE	FALSE
0	0.42542	0.484	0.107	0	MYO6	FALSE	FALSE	FALSE	FALSE	FALSE
0	0.423446	0.39	0	0	LCN2	TRUE	FALSE	FALSE	FALSE	FALSE
0	0.420379	0.46	0.072	0	MED24	FALSE	FALSE	FALSE	FALSE	FALSE
0	0.410694	0.567	0.216	0	MGAT4B	FALSE	FALSE	FALSE	FALSE	FALSE
0	0.409365	0.375	0.001	0	ITGB8	FALSE	TRUE	FALSE	FALSE	FALSE
0	0.406109	0.381	0	0	CDH1	FALSE	TRUE	FALSE	TRUE	TRUE
0	0.406041	0.359	0	0	GABRP	FALSE	TRUE	FALSE	FALSE	FALSE
0	0.404435	0.458	0.11	0	WWC1	FALSE	FALSE	FALSE	FALSE	FALSE
0	0.397915	0.64	0.313	0	CTNNA1	FALSE	FALSE	FALSE	FALSE	FALSE
0	0.396856	0.377	0.004	0	CLDN3	FALSE	TRUE	FALSE	FALSE	FALSE
0	0.393658	0.674	0.355	0	RPL28	TRUE	FALSE	FALSE	FALSE	FALSE
0	0.392563	0.378	0.001	0	CAMK2N1	FALSE	FALSE	FALSE	FALSE	FALSE
0	0.388246	0.454	0.085	0	ADAM9	FALSE	TRUE	TRUE	FALSE	FALSE
0	0.385548	0.449	0.095	0	DNAJB11	FALSE	FALSE	FALSE	FALSE	FALSE
0	0.381765	0.437	0.079	0	PERP	FALSE	FALSE	FALSE	FALSE	FALSE
0	0.380918	0.34	0	0	CFTR	FALSE	FALSE	FALSE	FALSE	FALSE
0	0.377375	0.529	0.191	0	CHMP4B	TRUE	FALSE	FALSE	FALSE	FALSE
0	0.376697	0.387	0.041	0	MLLT6	FALSE	FALSE	FALSE	FALSE	FALSE
0	0.376577	0.417	0.072	0	PACSIN2	FALSE	FALSE	FALSE	FALSE	FALSE
0	0.375085	0.364	0.013	0	LLGL2	FALSE	FALSE	FALSE	FALSE	FALSE
0	0.371399	0.344	0.019	0	FER1L4	FALSE	FALSE	FALSE	FALSE	FALSE
0	0.366182	0.359	0.008	0	KLF5	FALSE	FALSE	FALSE	FALSE	FALSE
0	0.354291	0.341	0	0	CLDN7	FALSE	TRUE	FALSE	FALSE	FALSE
0	0.350572	0.325	0	0	UCA1	FALSE	FALSE	FALSE	FALSE	FALSE
0	0.34821	0.362	0.03	0	ITPR3	FALSE	FALSE	FALSE	FALSE	FALSE
0	0.345017	0.364	0.034	0	FAM83H	FALSE	FALSE	FALSE	FALSE	FALSE
0	0.339966	0.322	0	0	SLCO3A1	FALSE	TRUE	FALSE	FALSE	FALSE
0	0.337123	0.397	0.077	0	SLC35B2	FALSE	FALSE	FALSE	FALSE	FALSE
0	0.327504	0.331	0.021	0	EFNA5	FALSE	TRUE	FALSE	TRUE	FALSE
0	0.32426	0.325	0.004	0	PKP3	FALSE	FALSE	FALSE	FALSE	FALSE
0	0.321713	0.303	0	0	SLC43A3	FALSE	TRUE	FALSE	FALSE	FALSE
0	0.321664	0.359	0.053	0	TM2D2	FALSE	FALSE	FALSE	FALSE	FALSE
0	0.318537	0.291	0	0	PDE1C	FALSE	FALSE	FALSE	FALSE	FALSE
0	0.316315	0.28	0	0	TCN1	FALSE	FALSE	FALSE	FALSE	FALSE
0	0.314979	0.285	0	0	NNMT	FALSE	FALSE	FALSE	FALSE	FALSE
0	0.305038	0.319	0.018	0	TRNP1	FALSE	FALSE	FALSE	FALSE	FALSE
0	0.299456	0.289	0.001	0	ADAP1	FALSE	FALSE	FALSE	FALSE	FALSE
0	0.29797	0.286	0.004	0	VAMP8	TRUE	FALSE	FALSE	FALSE	FALSE
0	0.29631	0.288	0	0	LTBR	TRUE	TRUE	FALSE	TRUE	FALSE
0	0.295327	0.283	0	0	S100A14	FALSE	FALSE	FALSE	FALSE	FALSE
0	0.294161	0.281	0.001	0	MYH14	FALSE	FALSE	FALSE	FALSE	FALSE
0	0.28436	0.278	0	0	RBPMS	FALSE	FALSE	FALSE	FALSE	FALSE
0	-0.250122	0.08	0.334	0	WBSCR16	FALSE	FALSE	FALSE	FALSE	FALSE
0	-0.250323	0.033	0.283	0	ODF2	FALSE	FALSE	FALSE	FALSE	FALSE
0	-0.251171	0.078	0.333	0	FRYL	FALSE	FALSE	FALSE	FALSE	FALSE
0	-0.252044	0.075	0.337	0	COPS3	FALSE	FALSE	FALSE	FALSE	FALSE
0	-0.254033	0.054	0.311	0	MXRA7	FALSE	FALSE	FALSE	FALSE	FALSE
0	-0.25673	0.005	0.249	0	ITPR2	FALSE	FALSE	FALSE	FALSE	FALSE
0	-0.2579	0.065	0.327	0	MSANTD3	FALSE	FALSE	FALSE	FALSE	FALSE
0	-0.26009	0.068	0.332	0	POM121	TRUE	FALSE	FALSE	FALSE	FALSE
0	-0.260469	0.071	0.333	0	MCM8	FALSE	FALSE	FALSE	FALSE	FALSE
0	-0.263076	0.099	0.362	0	ACOT7	FALSE	FALSE	FALSE	FALSE	FALSE
0	-0.263628	0	0.25	0	PXDN	FALSE	FALSE	FALSE	FALSE	FALSE
0	-0.264189	0.098	0.364	0	IARS	FALSE	FALSE	FALSE	FALSE	FALSE
0	-0.26464	0.013	0.273	0	MSRB3	FALSE	FALSE	FALSE	FALSE	FALSE
0	-0.26709	0.039	0.293	0	BUB1	TRUE	FALSE	FALSE	FALSE	FALSE
0	-0.267136	0.046	0.323	0	TBC1D1	FALSE	FALSE	FALSE	FALSE	FALSE
0	-0.267476	0.054	0.326	0	SLAIN2	FALSE	FALSE	FALSE	FALSE	FALSE
0	-0.268461	0.062	0.333	0	MTHFD1L	FALSE	FALSE	FALSE	FALSE	FALSE
0	-0.270034	0.046	0.325	0	ELP5	FALSE	FALSE	FALSE	FALSE	FALSE
0	-0.270226	0.064	0.33	0	UBE2J1	FALSE	FALSE	FALSE	FALSE	FALSE
0	-0.27144	0.116	0.39	0	PMPCA	FALSE	FALSE	TRUE	FALSE	FALSE
0	-0.273483	0.073	0.321	0	HMMR	FALSE	FALSE	FALSE	FALSE	FALSE
0	-0.276171	0.088	0.376	0	PDCD2	FALSE	FALSE	FALSE	FALSE	FALSE
0	-0.276265	0.063	0.338	0	ELK3	FALSE	FALSE	FALSE	FALSE	FALSE
0	-0.27709	0.123	0.406	0	EMC6	FALSE	FALSE	FALSE	FALSE	FALSE
0	-0.280045	0.115	0.397	0	DDX23	FALSE	FALSE	FALSE	FALSE	FALSE
0	-0.282273	0.035	0.294	0	ARHGAP11A	FALSE	FALSE	FALSE	FALSE	FALSE
0	-0.285167	0.077	0.363	0	MDM2	TRUE	FALSE	FALSE	FALSE	FALSE
0	-0.285286	0.064	0.357	0	PPHLN1	FALSE	FALSE	FALSE	FALSE	FALSE
0	-0.287395	0.116	0.39	0	AURKB	FALSE	FALSE	FALSE	FALSE	FALSE
0	-0.287506	0.002	0.276	0	KCNMA1	FALSE	FALSE	FALSE	FALSE	FALSE
0	-0.287552	0.087	0.378	0	C12orf10	FALSE	FALSE	FALSE	FALSE	FALSE
0	-0.288784	0.089	0.381	0	MRPL34	FALSE	FALSE	FALSE	FALSE	FALSE
0	-0.292502	0.106	0.404	0	UBE2V2	FALSE	FALSE	FALSE	FALSE	FALSE
0	-0.293735	0.149	0.438	0	RABEP1	FALSE	FALSE	FALSE	FALSE	FALSE
0	-0.294124	0.143	0.433	0	KLC1	TRUE	FALSE	FALSE	FALSE	FALSE
0	-0.294538	0.084	0.375	0	FBXO17	FALSE	FALSE	FALSE	FALSE	FALSE
0	-0.295182	0.136	0.423	0	TMEM14B	FALSE	FALSE	FALSE	FALSE	FALSE
0	-0.295653	0.094	0.379	0	TGS1	FALSE	FALSE	FALSE	FALSE	FALSE
0	-0.296584	0.033	0.332	0	GUF1	FALSE	FALSE	FALSE	FALSE	FALSE
0	-0.297778	0.076	0.375	0	COPS5	FALSE	FALSE	FALSE	FALSE	FALSE
0	-0.30213	0.109	0.415	0	MRPS23	FALSE	FALSE	FALSE	FALSE	FALSE
0	-0.304048	0.011	0.314	0	LTBP4	FALSE	FALSE	FALSE	FALSE	FALSE
0	-0.304264	0.132	0.43	0	ZCRB1	FALSE	FALSE	FALSE	FALSE	FALSE
0	-0.306628	0	0.286	0	WNT5B	FALSE	FALSE	FALSE	FALSE	FALSE
0	-0.308687	0.123	0.433	0	LARP4	FALSE	FALSE	FALSE	FALSE	FALSE
0	-0.310468	0.106	0.42	0	MKKS	FALSE	FALSE	FALSE	FALSE	FALSE
0	-0.313107	0.138	0.449	0	NUDT1	FALSE	FALSE	FALSE	FALSE	FALSE
0	-0.31414	0.001	0.317	0	ZNF655	FALSE	FALSE	FALSE	FALSE	FALSE
0	-0.314143	0.142	0.452	0	URI1	TRUE	FALSE	FALSE	FALSE	FALSE
0	-0.314513	0.138	0.45	0	ATP5J2	FALSE	FALSE	FALSE	FALSE	FALSE
0	-0.315425	0.168	0.464	0	FTSJ3	FALSE	FALSE	FALSE	FALSE	FALSE
0	-0.315927	0.178	0.489	0	PRPF8	FALSE	FALSE	FALSE	FALSE	FALSE
0	-0.318808	0.085	0.407	0	AZIN1	FALSE	FALSE	FALSE	FALSE	FALSE
0	-0.319955	0.052	0.368	0	FAM200B	FALSE	FALSE	FALSE	FALSE	FALSE
0	-0.3207	0.009	0.327	0	PBX3	FALSE	FALSE	FALSE	FALSE	FALSE
0	-0.322362	0.141	0.455	0	ERCC1	FALSE	FALSE	FALSE	FALSE	FALSE
0	-0.323027	0.186	0.498	0	ENY2	FALSE	FALSE	FALSE	FALSE	FALSE
0	-0.323772	0.961	0.986	0	HSPA8	TRUE	FALSE	FALSE	FALSE	FALSE
0	-0.323822	0.152	0.463	0	RPL26L1	FALSE	FALSE	FALSE	FALSE	FALSE
0	-0.323885	0.081	0.397	0	CPNE3	FALSE	FALSE	FALSE	FALSE	FALSE
0	-0.324842	0.189	0.493	0	PHPT1	FALSE	FALSE	FALSE	FALSE	FALSE
0	-0.32603	0.142	0.447	0	ASAP1	FALSE	FALSE	FALSE	FALSE	FALSE
0	-0.326187	0.057	0.352	0	KIF4A	FALSE	FALSE	FALSE	FALSE	FALSE
0	-0.331017	0.06	0.376	0	DBF4	FALSE	FALSE	FALSE	FALSE	FALSE
0	-0.33746	0.224	0.541	0	OCIAD1	FALSE	FALSE	FALSE	FALSE	FALSE
0	-0.337694	0.194	0.518	0	MINOS1	FALSE	FALSE	FALSE	FALSE	FALSE
0	-0.338786	0.153	0.477	0	SERPINB6	FALSE	FALSE	FALSE	FALSE	FALSE
0	-0.339778	0.14	0.469	0	FOXM1	FALSE	FALSE	FALSE	FALSE	FALSE
0	-0.343622	0.128	0.471	0	ELAC2	FALSE	FALSE	FALSE	FALSE	FALSE
0	-0.344808	0.059	0.399	0	DDX47	FALSE	FALSE	FALSE	FALSE	FALSE
0	-0.346398	0.162	0.498	0	ITPA	FALSE	FALSE	FALSE	FALSE	FALSE
0	-0.348048	0.088	0.424	0	TNIP2	FALSE	FALSE	FALSE	FALSE	FALSE
0	-0.349097	0.901	0.968	0	HSPD1	TRUE	FALSE	FALSE	FALSE	FALSE
0	-0.350863	0.161	0.494	0	IDH3B	FALSE	FALSE	FALSE	FALSE	FALSE
0	-0.351774	0	0.327	0	BCAT1	FALSE	FALSE	FALSE	FALSE	FALSE
0	-0.352609	0.007	0.321	0	VGF	FALSE	FALSE	FALSE	FALSE	FALSE
0	-0.354011	0.176	0.511	0	TSR1	FALSE	FALSE	FALSE	FALSE	FALSE
0	-0.35457	0.073	0.424	0	CDCA4	FALSE	FALSE	FALSE	FALSE	FALSE
0	-0.364728	0.113	0.456	0	PPFIBP1	FALSE	FALSE	FALSE	FALSE	FALSE
0	-0.369198	0.034	0.346	0	PLCB4	FALSE	FALSE	FALSE	FALSE	FALSE
0	-0.369388	0.304	0.624	0	HNRNPL	FALSE	FALSE	FALSE	FALSE	FALSE
0	-0.369468	0.153	0.485	0	LETM1	FALSE	FALSE	FALSE	FALSE	FALSE
0	-0.370282	0.123	0.473	0	LTV1	FALSE	FALSE	FALSE	FALSE	FALSE
0	-0.371951	0.21	0.547	0	NDUFA12	FALSE	FALSE	FALSE	FALSE	FALSE
0	-0.373002	0.008	0.344	0	RAB3B	FALSE	FALSE	FALSE	FALSE	FALSE
0	-0.373877	0.142	0.484	0	NOP14	FALSE	FALSE	FALSE	FALSE	FALSE
0	-0.376637	0.113	0.405	0	AURKA	FALSE	FALSE	FALSE	FALSE	FALSE
0	-0.379289	0	0.378	0	TDRD12	FALSE	FALSE	FALSE	FALSE	FALSE
0	-0.380004	0.075	0.436	0	TRMT6	FALSE	FALSE	FALSE	FALSE	FALSE
0	-0.381855	0.226	0.571	0	SCAF11	FALSE	FALSE	FALSE	FALSE	FALSE
0	-0.385167	0.146	0.48	0	NT5E	FALSE	TRUE	FALSE	FALSE	FALSE
0	-0.385439	0.212	0.563	0	COPS6	TRUE	FALSE	FALSE	FALSE	FALSE
0	-0.386279	0.179	0.501	0	TUBB3	FALSE	FALSE	FALSE	FALSE	FALSE
0	-0.389384	0.055	0.401	0	NDC80	FALSE	FALSE	FALSE	FALSE	FALSE
0	-0.389391	0.13	0.505	0	GRPEL1	FALSE	FALSE	TRUE	FALSE	FALSE
0	-0.391791	0.118	0.465	0	LIMA1	FALSE	FALSE	FALSE	FALSE	FALSE
0	-0.39302	0.223	0.589	0	ZNHIT1	FALSE	FALSE	FALSE	FALSE	FALSE
0	-0.397119	0.184	0.54	0	RFC1	FALSE	FALSE	FALSE	FALSE	FALSE
0	-0.402379	0.722	0.911	0	SERBP1	FALSE	FALSE	FALSE	FALSE	FALSE
0	-0.403505	0.163	0.534	0	RAB2A	FALSE	FALSE	TRUE	FALSE	FALSE
0	-0.405336	0.261	0.61	0	MRPS12	FALSE	FALSE	FALSE	FALSE	FALSE
0	-0.406278	0	0.391	0	LIN28B	FALSE	FALSE	FALSE	FALSE	FALSE
0	-0.4065	0.221	0.598	0	LSM14A	FALSE	FALSE	FALSE	FALSE	FALSE
0	-0.407692	0.424	0.716	0	VCP	TRUE	FALSE	FALSE	FALSE	FALSE
0	-0.412354	0.228	0.601	0	ATP5G2	FALSE	FALSE	FALSE	FALSE	FALSE
0	-0.414016	0.734	0.913	0	RPL38	TRUE	FALSE	FALSE	FALSE	FALSE
0	-0.417009	0.261	0.634	0	TIMM50	FALSE	FALSE	FALSE	FALSE	FALSE
0	-0.417633	0.042	0.45	0	PRNP	FALSE	TRUE	FALSE	FALSE	FALSE
0	-0.421552	0.008	0.354	0	CPM	FALSE	TRUE	FALSE	FALSE	FALSE
0	-0.425218	0.104	0.474	0	CKB	FALSE	FALSE	FALSE	FALSE	FALSE
0	-0.42586	0.217	0.589	0	UBE2K	FALSE	FALSE	FALSE	FALSE	FALSE
0	-0.427926	0.058	0.47	0	CTNNAL1	FALSE	FALSE	FALSE	FALSE	FALSE
0	-0.429162	0.126	0.546	0	LAMTOR4	FALSE	FALSE	FALSE	FALSE	FALSE
0	-0.429842	0.057	0.452	0	IGF2BP1	FALSE	FALSE	FALSE	FALSE	FALSE
0	-0.431571	0.373	0.702	0	PCBP2	TRUE	FALSE	FALSE	FALSE	FALSE
0	-0.43479	0.357	0.692	0	CCT8	FALSE	FALSE	FALSE	FALSE	FALSE
0	-0.435147	0.252	0.628	0	ALYREF	TRUE	FALSE	FALSE	FALSE	FALSE
0	-0.435965	0.112	0.533	0	NAA38	FALSE	FALSE	FALSE	FALSE	FALSE
0	-0.436121	0.046	0.466	0	PHF19	FALSE	FALSE	FALSE	FALSE	FALSE
0	-0.436586	0.205	0.594	0	WDR1	FALSE	FALSE	FALSE	FALSE	FALSE
0	-0.436771	0.815	0.944	0	RPS7	TRUE	FALSE	FALSE	FALSE	FALSE
0	-0.437194	0.183	0.542	0	SMC2	FALSE	FALSE	FALSE	FALSE	FALSE
0	-0.437454	0.129	0.53	0	PDS5A	FALSE	FALSE	FALSE	FALSE	FALSE
0	-0.437463	0.186	0.565	0	SPAG9	FALSE	FALSE	FALSE	FALSE	FALSE
0	-0.441687	0.517	0.808	0	PSMC1	FALSE	FALSE	FALSE	FALSE	FALSE
0	-0.445591	0.161	0.573	0	TOMM5	FALSE	FALSE	FALSE	FALSE	FALSE
0	-0.447097	0.004	0.395	0	INA	FALSE	FALSE	FALSE	FALSE	FALSE
0	-0.454627	0.241	0.645	0	UBA2	FALSE	FALSE	FALSE	FALSE	FALSE
0	-0.454908	0.335	0.697	0	PAPOLA	FALSE	FALSE	FALSE	FALSE	FALSE
0	-0.456085	0.468	0.772	0	HNRNPUL1	TRUE	FALSE	FALSE	FALSE	FALSE
0	-0.456114	0.508	0.793	0	PTGES3	FALSE	FALSE	FALSE	FALSE	FALSE
0	-0.456919	0.15	0.547	0	RRS1	FALSE	FALSE	FALSE	FALSE	FALSE
0	-0.463236	0.22	0.623	0	EMG1	FALSE	FALSE	FALSE	FALSE	FALSE
0	-0.463677	0.137	0.557	0	TYMS	TRUE	FALSE	FALSE	FALSE	FALSE
0	-0.467295	0.013	0.452	0	FAM101B	FALSE	FALSE	FALSE	FALSE	FALSE
0	-0.468369	0.295	0.665	0	DNMT1	FALSE	FALSE	TRUE	FALSE	FALSE
0	-0.476809	0.305	0.699	0	LRRC75A-AS1	FALSE	FALSE	FALSE	FALSE	FALSE
0	-0.478122	0.332	0.72	0	MRPL51	FALSE	FALSE	FALSE	FALSE	FALSE
0	-0.480312	0.281	0.646	0	SLC38A1	FALSE	TRUE	FALSE	FALSE	FALSE
0	-0.480366	0.151	0.57	0	RB1CC1	FALSE	FALSE	FALSE	FALSE	FALSE
0	-0.4838	0.331	0.717	0	PHB2	FALSE	FALSE	FALSE	FALSE	FALSE
0	-0.484126	0.974	0.995	0	RPS12	TRUE	FALSE	FALSE	FALSE	FALSE
0	-0.486978	0.116	0.542	0	SMG9	FALSE	FALSE	FALSE	FALSE	FALSE
0	-0.487442	0.177	0.58	0	CKS2	FALSE	FALSE	FALSE	FALSE	FALSE
0	-0.489424	0	0.427	0	NEFH	FALSE	FALSE	FALSE	FALSE	FALSE
0	-0.490277	0.25	0.656	0	CLTA	FALSE	FALSE	FALSE	FALSE	FALSE
0	-0.494297	0.072	0.513	0	NCAPG	FALSE	FALSE	FALSE	FALSE	FALSE
0	-0.501819	0.093	0.541	0	NCAPD2	FALSE	FALSE	FALSE	FALSE	FALSE
0	-0.51605	0.546	0.848	0	SYNCRIP	TRUE	FALSE	FALSE	FALSE	FALSE
0	-0.516386	0.379	0.747	0	PSMD8	FALSE	FALSE	TRUE	FALSE	FALSE
0	-0.519334	0.15	0.541	0	CAV1	TRUE	FALSE	FALSE	FALSE	FALSE
0	-0.529571	0.182	0.611	0	WHSC1	FALSE	FALSE	TRUE	FALSE	FALSE
0	-0.530774	0.055	0.491	0	CRIP1	FALSE	FALSE	FALSE	FALSE	FALSE
0	-0.531353	0.109	0.564	0	SLC38A2	FALSE	TRUE	FALSE	FALSE	FALSE
0	-0.531723	0.574	0.854	0	SLC25A3	FALSE	FALSE	FALSE	FALSE	FALSE
0	-0.535251	0.107	0.582	0	WNK1	FALSE	FALSE	FALSE	FALSE	FALSE
0	-0.536532	0.329	0.715	0	BAZ1B	FALSE	FALSE	FALSE	FALSE	FALSE
0	-0.536574	0.278	0.701	0	EIF3E	FALSE	FALSE	FALSE	FALSE	FALSE
0	-0.537816	0.235	0.667	0	DNAJB6	FALSE	FALSE	FALSE	FALSE	FALSE
0	-0.54506	0	0.506	0	GAGE1	FALSE	FALSE	FALSE	FALSE	FALSE
0	-0.545434	0.21	0.674	0	NOL7	FALSE	FALSE	FALSE	FALSE	FALSE
0	-0.54778	0.004	0.489	0	RAB31	FALSE	FALSE	FALSE	FALSE	FALSE
0	-0.548535	0.603	0.881	0	YWHAZ	FALSE	FALSE	FALSE	FALSE	FALSE
0	-0.552106	0.138	0.62	0	SNHG6	FALSE	FALSE	FALSE	FALSE	FALSE
0	-0.557362	0.905	0.988	0	RPL5	TRUE	FALSE	FALSE	FALSE	FALSE
0	-0.557802	0.412	0.793	0	HNRNPA1	TRUE	FALSE	FALSE	FALSE	FALSE
0	-0.562485	0.222	0.658	0	RAD21	FALSE	FALSE	FALSE	FALSE	FALSE
0	-0.569245	0.84	0.966	0	RPS27A	TRUE	FALSE	FALSE	FALSE	FALSE
0	-0.578136	0.115	0.616	0	MAPKAP1	FALSE	FALSE	FALSE	FALSE	FALSE
0	-0.579956	0.231	0.662	0	MCM4	FALSE	FALSE	FALSE	FALSE	FALSE
0	-0.580714	0.292	0.741	0	SHFM1	FALSE	FALSE	FALSE	FALSE	FALSE
0	-0.58922	0.163	0.662	0	BUD31	FALSE	FALSE	FALSE	FALSE	FALSE
0	-0.594269	0.349	0.773	0	PSMC5	FALSE	FALSE	FALSE	FALSE	FALSE
0	-0.597485	0.262	0.733	0	UQCRB	FALSE	FALSE	FALSE	FALSE	FALSE
0	-0.598056	0.193	0.608	0	AHNAK2	FALSE	FALSE	FALSE	FALSE	TRUE
0	-0.603055	0.292	0.742	0	COX6C	FALSE	FALSE	FALSE	FALSE	FALSE
0	-0.622937	0.117	0.61	0	SPDL1	FALSE	FALSE	FALSE	FALSE	FALSE
0	-0.628594	0.287	0.723	0	EIF4H	TRUE	FALSE	TRUE	FALSE	FALSE
0	-0.643894	0.387	0.813	0	PDAP1	FALSE	FALSE	FALSE	FALSE	FALSE
0	-0.646647	0.422	0.842	0	PFDN5	FALSE	FALSE	TRUE	FALSE	FALSE
0	-0.664137	0.247	0.698	0	MKI67	FALSE	FALSE	FALSE	FALSE	FALSE
0	-0.676951	0.299	0.768	0	EIF4B	FALSE	FALSE	TRUE	FALSE	FALSE
0	-0.677199	0.469	0.852	0	DEK	TRUE	FALSE	FALSE	FALSE	FALSE
0	-0.685655	0.115	0.626	0	PTRF	FALSE	FALSE	FALSE	FALSE	FALSE
0	-0.692127	0.212	0.75	0	PRKDC	FALSE	FALSE	FALSE	FALSE	FALSE
0	-0.71392	0.055	0.642	0	UAP1	FALSE	FALSE	FALSE	FALSE	FALSE
0	-0.722849	0.395	0.847	0	TCP1	FALSE	FALSE	FALSE	FALSE	FALSE
0	-0.725662	0.725	0.962	0	EEF2	FALSE	FALSE	FALSE	FALSE	FALSE
0	-0.729125	0.299	0.816	0	SNRPB	FALSE	FALSE	FALSE	FALSE	FALSE
0	-0.735857	0.317	0.814	0	PSMB1	TRUE	FALSE	FALSE	FALSE	FALSE
0	-0.748202	0	0.508	0	SERPINE1	FALSE	FALSE	FALSE	FALSE	FALSE
0	-0.760011	0.356	0.855	0	PDCD5	FALSE	FALSE	FALSE	FALSE	FALSE
0	-0.77347	0.133	0.708	0	TUBB6	FALSE	FALSE	FALSE	FALSE	FALSE
0	-0.774553	0.2	0.773	0	TCEB1	FALSE	FALSE	TRUE	FALSE	FALSE
0	-0.81298	0.238	0.798	0	ARPC1B	FALSE	FALSE	FALSE	FALSE	FALSE
0	-0.833752	0.152	0.75	0	FABP5	FALSE	FALSE	FALSE	FALSE	FALSE
0	-0.847761	0.009	0.666	0	FLNC	FALSE	FALSE	FALSE	FALSE	FALSE
0	-0.860305	0.516	0.939	0	NAP1L1	FALSE	FALSE	FALSE	FALSE	FALSE
0	-0.873252	0.584	0.952	0	RPL26	TRUE	FALSE	FALSE	FALSE	FALSE
0	-0.951925	0.334	0.88	0	SNHG5	FALSE	FALSE	FALSE	FALSE	FALSE
0	-0.959641	0.195	0.806	0	HMGA2	TRUE	FALSE	FALSE	FALSE	FALSE
0	-1.00764	0.065	0.795	0	LGALS1	TRUE	FALSE	FALSE	FALSE	FALSE
0	-1.10827	0	0.798	0	MAGEA4	FALSE	FALSE	FALSE	FALSE	FALSE
0	-1.15862	0.742	0.995	0	RPL9	TRUE	FALSE	FALSE	FALSE	FALSE
0	-1.39548	0.036	0.904	0	UCHL1	FALSE	FALSE	FALSE	FALSE	FALSE
1.06577e-307	0.291702	0.274	0.002	1.91487e-303	CXXC5	FALSE	FALSE	FALSE	FALSE	FALSE
3.82805e-307	-0.264592	0.112	0.38	6.87786e-303	RFC2	FALSE	FALSE	FALSE	FALSE	FALSE
4.30939e-306	0.345052	0.442	0.12	7.74267e-302	CYSTM1	FALSE	FALSE	FALSE	FALSE	FALSE
1.3341e-305	0.363281	0.437	0.115	2.39697e-301	CLDN1	TRUE	TRUE	FALSE	FALSE	FALSE
7.87276e-305	0.394007	0.591	0.266	1.4145e-300	NSA2	FALSE	FALSE	FALSE	FALSE	FALSE
2.35941e-304	-0.282767	0.096	0.351	4.23914e-300	CEP55	FALSE	FALSE	FALSE	FALSE	FALSE
5.43373e-303	-0.284871	0.152	0.436	9.76279e-299	CENPB	FALSE	FALSE	FALSE	FALSE	FALSE
6.11419e-303	-0.312771	0.177	0.466	1.09854e-298	MAP2K3	FALSE	FALSE	FALSE	FALSE	FALSE
5.44953e-302	0.315343	0.354	0.054	9.79116e-298	JAG1	FALSE	TRUE	FALSE	TRUE	FALSE
4.82991e-301	-0.295384	0.142	0.421	8.67789e-297	PTTG1	FALSE	FALSE	FALSE	FALSE	FALSE
5.85793e-299	0.288684	0.297	0.019	1.0525e-294	NECTIN3	FALSE	FALSE	FALSE	TRUE	FALSE
3.57745e-298	0.278689	0.263	0	6.4276e-294	LIPH	FALSE	FALSE	FALSE	FALSE	FALSE
8.89787e-298	0.286129	0.262	0	1.59868e-293	SLPI	TRUE	FALSE	FALSE	FALSE	FALSE
6.51556e-297	0.271268	0.277	0.008	1.17065e-292	TSPAN13	FALSE	TRUE	FALSE	FALSE	FALSE
1.54877e-296	0.336293	0.41	0.099	2.78268e-292	GGNBP2	FALSE	FALSE	FALSE	FALSE	FALSE
2.5575e-296	-0.256524	0.115	0.38	4.59505e-292	SNHG8	FALSE	FALSE	FALSE	FALSE	FALSE
2.72516e-296	-0.250389	0.084	0.327	4.89629e-292	POP1	FALSE	FALSE	FALSE	FALSE	FALSE
6.64324e-296	0.321755	0.381	0.075	1.19359e-291	MSL1	FALSE	FALSE	FALSE	FALSE	FALSE
9.88632e-295	-0.340844	0.319	0.622	1.77628e-290	MRTO4	FALSE	FALSE	FALSE	FALSE	FALSE
1.15292e-294	0.356146	0.454	0.137	2.07146e-290	ITGA3	FALSE	TRUE	FALSE	TRUE	FALSE
1.22856e-294	0.262701	0.26	0	2.20735e-290	RAB25	FALSE	FALSE	FALSE	FALSE	FALSE
2.25357e-294	-0.258999	0.113	0.374	4.04899e-290	RECQL	FALSE	FALSE	FALSE	FALSE	FALSE
1.58389e-293	0.375577	0.61	0.295	2.84577e-289	CLIC1	FALSE	FALSE	FALSE	FALSE	FALSE
7.00277e-293	0.288412	0.298	0.022	1.25819e-288	IDS	FALSE	FALSE	FALSE	FALSE	FALSE
9.67445e-293	-0.295231	0.174	0.462	1.73821e-288	TERF2IP	FALSE	FALSE	FALSE	FALSE	FALSE
2.42462e-292	-0.254727	0.117	0.381	4.35632e-288	NSFL1C	FALSE	FALSE	FALSE	FALSE	FALSE
1.06233e-290	-0.263795	0.147	0.425	1.90869e-286	DNM1L	FALSE	FALSE	FALSE	FALSE	FALSE
1.19795e-290	-0.272605	0.143	0.419	2.15237e-286	POP7	FALSE	FALSE	FALSE	FALSE	FALSE
3.8416e-290	-0.347889	0.387	0.674	6.90221e-286	SSBP1	FALSE	FALSE	FALSE	FALSE	FALSE
1.53078e-289	-0.32848	0.282	0.579	2.75035e-285	PABPC4	FALSE	FALSE	TRUE	FALSE	FALSE
3.41313e-289	-0.389123	0.451	0.714	6.13237e-285	MTDH	FALSE	FALSE	FALSE	FALSE	FALSE
8.5254e-289	0.270882	0.256	0	1.53176e-284	FXYD3	FALSE	FALSE	FALSE	FALSE	FALSE
1.00327e-288	0.29003	0.303	0.027	1.80257e-284	LITAF	FALSE	FALSE	FALSE	FALSE	FALSE
2.47125e-288	0.342726	0.426	0.116	4.4401e-284	PDXK	FALSE	FALSE	FALSE	FALSE	FALSE
5.50177e-288	0.280509	0.266	0.006	9.88503e-284	LAMA3	FALSE	FALSE	FALSE	FALSE	FALSE
1.40932e-287	-0.26744	0.141	0.413	2.53212e-283	WBP11	FALSE	FALSE	FALSE	FALSE	FALSE
3.84708e-287	0.340716	0.471	0.155	6.91204e-283	PTOV1	FALSE	FALSE	FALSE	FALSE	FALSE
1.31245e-286	-0.361761	0.352	0.638	2.35808e-282	BCLAF1	FALSE	FALSE	FALSE	FALSE	FALSE
3.76e-286	0.351387	0.46	0.147	6.75559e-282	TIMP2	FALSE	FALSE	FALSE	FALSE	FALSE
1.68224e-283	-0.308003	0.24	0.536	3.02248e-279	MRPS35	FALSE	FALSE	FALSE	FALSE	FALSE
4.84832e-283	0.282658	0.299	0.027	8.71098e-279	PAX8-AS1	FALSE	FALSE	FALSE	FALSE	FALSE
6.3105e-283	0.287411	0.308	0.033	1.13381e-278	MYO1E	FALSE	FALSE	FALSE	FALSE	FALSE
6.50123e-282	-0.351252	0.4	0.679	1.16808e-277	DRAP1	FALSE	FALSE	FALSE	FALSE	FALSE
8.108e-281	0.261135	0.25	0	1.45676e-276	RBM47	FALSE	FALSE	FALSE	FALSE	FALSE
8.18611e-281	-0.275454	0.112	0.365	1.4708e-276	PCNT	FALSE	FALSE	TRUE	FALSE	FALSE
1.14511e-280	-0.276975	0.148	0.42	2.05743e-276	CCDC59	FALSE	FALSE	FALSE	FALSE	FALSE
3.70151e-280	0.258646	0.258	0.005	6.65049e-276	FAM84B	FALSE	FALSE	FALSE	FALSE	FALSE
7.1802e-280	-0.251889	0.11	0.362	1.29007e-275	MAEA	FALSE	FALSE	FALSE	FALSE	FALSE
2.33776e-279	0.339089	0.49	0.178	4.20025e-275	REEP5	FALSE	FALSE	TRUE	FALSE	FALSE
5.80203e-279	0.465093	0.665	0.361	1.04245e-274	PLAU	FALSE	FALSE	FALSE	FALSE	FALSE
1.038e-275	0.261454	0.254	0.004	1.86497e-271	MISP	FALSE	FALSE	FALSE	FALSE	FALSE
4.46589e-274	-0.36263	0.544	0.777	8.02387e-270	CSDE1	FALSE	FALSE	TRUE	FALSE	FALSE
4.9587e-273	-0.305884	0.192	0.469	8.90929e-269	KIF21A	FALSE	FALSE	FALSE	FALSE	FALSE
5.85879e-273	0.329349	0.409	0.111	1.05265e-268	GRN	FALSE	FALSE	FALSE	FALSE	FALSE
2.35725e-270	-0.350941	0.446	0.712	4.23527e-266	SOD1	FALSE	FALSE	FALSE	FALSE	FALSE
7.22124e-270	-0.280295	0.145	0.406	1.29744e-265	MARS	FALSE	FALSE	FALSE	FALSE	FALSE
1.75459e-269	-0.329783	0.237	0.517	3.15248e-265	CBX5	TRUE	FALSE	FALSE	FALSE	FALSE
6.59721e-268	-0.351543	0.528	0.757	1.18532e-263	YWHAE	TRUE	FALSE	TRUE	FALSE	FALSE
1.13749e-266	0.33409	0.426	0.128	2.04372e-262	LPP	FALSE	FALSE	FALSE	FALSE	FALSE
2.03314e-266	0.372795	0.588	0.285	3.65295e-262	ANXA1	FALSE	FALSE	FALSE	TRUE	FALSE
2.00829e-264	0.338045	0.441	0.142	3.60829e-260	MED1	FALSE	FALSE	FALSE	FALSE	FALSE
2.55123e-264	-0.282809	0.196	0.473	4.58379e-260	USP14	FALSE	FALSE	FALSE	FALSE	FALSE
9.98054e-264	-0.271798	0.174	0.447	1.7932e-259	TCEB3	FALSE	FALSE	FALSE	FALSE	FALSE
3.08203e-263	-0.30443	0.238	0.519	5.53748e-259	RPF2	FALSE	FALSE	FALSE	FALSE	FALSE
5.93568e-261	-0.287031	0.206	0.483	1.06646e-256	MRPL18	FALSE	FALSE	FALSE	FALSE	FALSE
6.14078e-261	-0.322425	0.372	0.653	1.10331e-256	EIF3I	FALSE	FALSE	FALSE	FALSE	FALSE
6.66269e-259	0.264499	0.233	0	1.19709e-254	MMP7	FALSE	FALSE	FALSE	FALSE	FALSE
2.06751e-257	-0.323874	0.949	0.986	3.71469e-253	NCL	FALSE	FALSE	FALSE	FALSE	FALSE
4.37051e-257	0.263549	0.258	0.014	7.85249e-253	ABLIM1	FALSE	FALSE	FALSE	FALSE	FALSE
5.42163e-257	0.294615	0.36	0.082	9.74104e-253	MESDC2	FALSE	FALSE	FALSE	FALSE	FALSE
5.6438e-257	-0.295227	0.239	0.519	1.01402e-252	GTF3C6	FALSE	FALSE	FALSE	FALSE	FALSE
3.49761e-255	-0.250771	0.139	0.392	6.28415e-251	PLIN3	FALSE	FALSE	FALSE	FALSE	FALSE
4.59772e-254	-0.255573	0.09	0.315	8.26072e-250	CDC42EP3	FALSE	FALSE	FALSE	FALSE	FALSE
3.28955e-253	-0.278955	0.208	0.482	5.91033e-249	ATP5J	FALSE	FALSE	FALSE	FALSE	FALSE
4.29971e-253	-0.25363	0.127	0.372	7.72528e-249	MTHFD2	FALSE	FALSE	FALSE	FALSE	FALSE
8.61574e-253	0.311824	0.434	0.145	1.54799e-248	FXYD5	FALSE	FALSE	FALSE	FALSE	FALSE
3.89753e-252	0.35449	0.651	0.37	7.0027e-248	SSR3	FALSE	FALSE	FALSE	FALSE	FALSE
2.68064e-251	0.300571	0.404	0.118	4.81631e-247	TAF10	FALSE	FALSE	FALSE	FALSE	FALSE
3.27058e-251	0.282364	0.315	0.052	5.87624e-247	KIFC2	FALSE	FALSE	FALSE	FALSE	FALSE
1.04857e-250	-0.313659	0.28	0.559	1.88396e-246	DSTN	FALSE	FALSE	FALSE	FALSE	FALSE
1.22474e-250	0.275936	0.352	0.079	2.2005e-246	RAB5C	FALSE	FALSE	TRUE	FALSE	FALSE
1.32324e-250	-0.263647	0.177	0.444	2.37746e-246	PAFAH1B1	FALSE	FALSE	FALSE	FALSE	FALSE
1.33443e-250	0.321466	0.303	0.045	2.39758e-246	H1F0	FALSE	FALSE	FALSE	FALSE	FALSE
2.82533e-249	-0.300922	0.231	0.506	5.07627e-245	NCOR1	FALSE	FALSE	FALSE	FALSE	FALSE
4.11239e-249	0.295347	0.356	0.082	7.38873e-245	COL18A1	FALSE	FALSE	FALSE	FALSE	FALSE
1.94343e-247	-0.343031	0.435	0.698	3.49176e-243	CHD4	FALSE	FALSE	FALSE	FALSE	FALSE
4.21834e-247	0.265172	0.296	0.041	7.57909e-243	MAP3K13	FALSE	FALSE	FALSE	FALSE	FALSE
8.84429e-245	0.273659	0.344	0.076	1.58905e-240	MARCKSL1	FALSE	FALSE	FALSE	FALSE	FALSE
2.09548e-244	-0.348713	0.335	0.601	3.76495e-240	CDK6	TRUE	FALSE	FALSE	FALSE	FALSE
1.10041e-243	-0.320045	0.405	0.671	1.97711e-239	PARK7	FALSE	FALSE	FALSE	FALSE	FALSE
3.1214e-241	0.284027	0.372	0.098	5.60822e-237	FNDC3B	FALSE	FALSE	FALSE	FALSE	FALSE
4.69507e-240	0.323813	0.415	0.134	8.43564e-236	TNIP1	TRUE	FALSE	FALSE	FALSE	FALSE
3.54415e-238	0.272241	0.336	0.073	6.36777e-234	BCL2L1	TRUE	FALSE	TRUE	FALSE	FALSE
8.36978e-235	-0.389597	0.327	0.594	1.5038e-230	CENPF	FALSE	FALSE	TRUE	FALSE	FALSE
9.51049e-234	-0.275787	0.248	0.519	1.70875e-229	C19orf53	FALSE	FALSE	FALSE	FALSE	FALSE
5.98974e-232	-0.262391	0.192	0.45	1.07618e-227	C9orf78	FALSE	FALSE	FALSE	FALSE	FALSE
1.73659e-231	-0.268723	0.221	0.486	3.12014e-227	DTYMK	FALSE	FALSE	FALSE	FALSE	FALSE
1.93325e-231	0.277204	0.378	0.108	3.47348e-227	BZW2	FALSE	FALSE	TRUE	FALSE	FALSE
6.12722e-231	0.270146	0.315	0.062	1.10088e-226	SMARCA4	TRUE	FALSE	FALSE	FALSE	FALSE
1.5641e-226	0.279138	0.364	0.101	2.81022e-222	MAK16	FALSE	FALSE	FALSE	FALSE	FALSE
7.23367e-225	0.254712	0.276	0.039	1.29967e-220	HIP1R	FALSE	FALSE	FALSE	FALSE	FALSE
3.27098e-223	-0.322454	0.265	0.519	5.87698e-219	SCD	FALSE	FALSE	FALSE	FALSE	FALSE
8.66331e-223	-0.271291	0.102	0.316	1.55654e-218	CALD1	FALSE	FALSE	FALSE	FALSE	FALSE
1.15736e-222	-0.346839	0.554	0.756	2.07943e-218	FUS	FALSE	FALSE	FALSE	FALSE	FALSE
1.00273e-220	0.251598	0.303	0.059	1.8016e-216	CMTM7	FALSE	FALSE	FALSE	FALSE	FALSE
1.69175e-219	-0.311634	0.422	0.667	3.03957e-215	HDAC2	FALSE	FALSE	TRUE	FALSE	FALSE
7.93808e-219	0.26429	0.26	0.033	1.42624e-214	S100A2	FALSE	FALSE	FALSE	FALSE	FALSE
9.5868e-219	0.252652	0.291	0.053	1.72246e-214	NEU1	FALSE	FALSE	TRUE	FALSE	TRUE
1.36154e-217	0.269562	0.322	0.075	2.44628e-213	HEXIM1	FALSE	FALSE	FALSE	FALSE	FALSE
2.67851e-217	0.275337	0.345	0.091	4.81248e-213	LAMB1	FALSE	FALSE	FALSE	FALSE	FALSE
2.77625e-214	-0.295705	0.423	0.683	4.98809e-210	ZFAS1	FALSE	FALSE	FALSE	FALSE	FALSE
1.44803e-212	-0.310518	0.504	0.724	2.60167e-208	HNRNPD	FALSE	FALSE	FALSE	FALSE	FALSE
2.42969e-212	0.276701	0.37	0.114	4.36542e-208	KCNN4	FALSE	FALSE	FALSE	FALSE	FALSE
2.4475e-212	0.254659	0.308	0.067	4.39743e-208	CTDSPL	FALSE	FALSE	FALSE	FALSE	FALSE
9.04792e-212	0.31114	0.522	0.254	1.62564e-207	SEC61A1	FALSE	FALSE	FALSE	FALSE	FALSE
6.08588e-211	0.302617	0.42	0.157	1.09345e-206	C6orf106	FALSE	FALSE	FALSE	FALSE	FALSE
6.07549e-210	-0.270312	0.169	0.402	1.09158e-205	KPNA2	TRUE	FALSE	FALSE	FALSE	FALSE
5.34457e-209	-0.274601	0.277	0.532	9.60258e-205	SIVA1	TRUE	FALSE	FALSE	FALSE	FALSE
6.87788e-204	-0.2884	0.304	0.554	1.23575e-199	PAF1	FALSE	FALSE	FALSE	FALSE	FALSE
1.55865e-203	0.27526	0.366	0.117	2.80043e-199	BTG1	FALSE	FALSE	FALSE	FALSE	FALSE
2.20211e-203	-0.300154	0.401	0.643	3.95653e-199	SON	FALSE	FALSE	FALSE	FALSE	FALSE
5.22738e-203	-0.307838	0.601	0.787	9.39203e-199	HNRNPC	FALSE	FALSE	FALSE	FALSE	FALSE
2.26994e-202	-0.250036	0.132	0.348	4.07841e-198	HIPK2	TRUE	FALSE	FALSE	FALSE	FALSE
7.44892e-202	-0.26718	0.315	0.57	1.33835e-197	SUPT5H	TRUE	FALSE	FALSE	FALSE	FALSE
2.97768e-201	-0.262054	0.839	0.938	5.34999e-197	CCT6A	FALSE	FALSE	FALSE	FALSE	FALSE
9.10313e-201	-0.260703	0.143	0.36	1.63556e-196	AMIGO2	FALSE	TRUE	FALSE	FALSE	FALSE
1.55641e-198	-0.275686	0.245	0.487	2.7964e-194	HSPB1	TRUE	FALSE	FALSE	FALSE	FALSE
1.44561e-197	0.274491	0.945	0.816	2.59733e-193	TM4SF1	FALSE	TRUE	FALSE	FALSE	FALSE
2.33905e-196	-0.296039	0.384	0.623	4.20258e-192	NOLC1	FALSE	FALSE	FALSE	FALSE	FALSE
4.95997e-194	0.252852	0.357	0.115	8.91158e-190	MAGT1	FALSE	FALSE	FALSE	FALSE	FALSE
3.30052e-191	-0.261224	0.268	0.512	5.93004e-187	WDR43	FALSE	FALSE	FALSE	FALSE	FALSE
8.9291e-191	-0.27804	0.366	0.602	1.60429e-186	KHDRBS1	FALSE	FALSE	FALSE	FALSE	FALSE
4.38993e-190	0.258392	0.37	0.127	7.88739e-186	AATF	FALSE	FALSE	TRUE	FALSE	FALSE
1.90559e-189	-0.254421	0.213	0.445	3.42378e-185	ERBIN	FALSE	FALSE	FALSE	FALSE	FALSE
2.86478e-188	0.299039	0.608	0.362	5.14715e-184	ARF1	TRUE	FALSE	FALSE	TRUE	FALSE
1.94124e-186	0.273011	0.387	0.145	3.48782e-182	UBE2H	FALSE	FALSE	FALSE	FALSE	FALSE
1.01569e-185	-0.292669	0.545	0.755	1.82489e-181	PPM1G	FALSE	FALSE	FALSE	FALSE	FALSE
1.39011e-184	-0.26581	0.339	0.581	2.49761e-180	PTPN11	FALSE	FALSE	FALSE	FALSE	FALSE
1.40325e-184	-0.279802	0.754	0.885	2.52123e-180	HNRNPU	FALSE	FALSE	FALSE	FALSE	FALSE
1.81656e-183	0.260999	0.369	0.133	3.26381e-179	RALA	FALSE	FALSE	TRUE	FALSE	FALSE
2.41791e-183	0.252906	0.365	0.126	4.34426e-179	CCDC50	FALSE	FALSE	FALSE	FALSE	FALSE
7.39274e-183	-0.250425	0.253	0.49	1.32825e-178	LARS	FALSE	FALSE	FALSE	FALSE	FALSE
5.48777e-178	0.258654	0.337	0.109	9.85987e-174	SLC25A37	FALSE	FALSE	FALSE	FALSE	FALSE
5.69285e-178	-0.268027	0.462	0.686	1.02283e-173	XRCC5	TRUE	FALSE	FALSE	FALSE	FALSE
1.15795e-176	-0.257802	0.274	0.507	2.08049e-172	ANP32E	FALSE	FALSE	FALSE	FALSE	FALSE
2.70494e-176	0.281539	0.453	0.21	4.85997e-172	LSG1	FALSE	FALSE	FALSE	FALSE	FALSE
1.03161e-175	-0.266936	0.383	0.611	1.8535e-171	PSMD7	FALSE	FALSE	FALSE	FALSE	FALSE
3.00948e-167	-0.25912	0.401	0.621	5.40713e-163	TOMM40	FALSE	FALSE	FALSE	FALSE	FALSE
6.57911e-166	0.273415	0.46	0.225	1.18207e-161	SLC3A2	FALSE	TRUE	FALSE	FALSE	FALSE
3.40031e-164	-0.263116	0.427	0.644	6.10934e-160	ETF1	FALSE	FALSE	FALSE	FALSE	FALSE
4.09761e-164	0.285979	0.654	0.437	7.36218e-160	TNFRSF12A	FALSE	FALSE	FALSE	TRUE	FALSE
6.08262e-163	-0.262822	0.521	0.723	1.09287e-158	CCT4	FALSE	FALSE	FALSE	FALSE	FALSE
1.72317e-158	-0.275949	0.626	0.787	3.09601e-154	HSPA9	FALSE	FALSE	FALSE	FALSE	FALSE
1.9399e-157	0.250619	0.384	0.162	3.48541e-153	DAG1	TRUE	TRUE	FALSE	TRUE	FALSE
6.60931e-156	-0.256212	0.479	0.683	1.18749e-151	PSMB4	TRUE	FALSE	FALSE	FALSE	FALSE
3.39525e-148	0.265705	0.493	0.272	6.10025e-144	SNRNP70	FALSE	FALSE	FALSE	FALSE	FALSE
2.57087e-144	-0.256391	0.532	0.713	4.61909e-140	ILF3	TRUE	FALSE	FALSE	FALSE	FALSE
7.48449e-144	0.268556	0.486	0.269	1.34474e-139	TRIM44	TRUE	FALSE	FALSE	FALSE	FALSE
1.80284e-139	0.253765	0.514	0.299	3.23916e-135	ATP1B3	FALSE	TRUE	FALSE	FALSE	FALSE
8.47167e-133	-0.264231	0.559	0.735	1.52211e-128	EIF3A	TRUE	FALSE	FALSE	FALSE	FALSE
3.2627e-126	0.251531	0.646	0.46	5.86209e-122	HN1	FALSE	FALSE	FALSE	FALSE	FALSE
2.21676e-122	0.25362	0.695	0.533	3.98286e-118	EIF1	FALSE	FALSE	FALSE	FALSE	FALSE
2.50634e-101	0.250594	0.631	0.471	4.50315e-97	GOLGA4	FALSE	FALSE	FALSE	FALSE	FALSE
