## Supplementary table 2 Serine proteases related genes for "SPINT2 controls SARS-CoV-2 viral infection and is associated to disease severity"

### Sheet: supplementary_table_2_SPRGs
Entry	Entry.name	Status	Protein.names	Gene.names	Organism	Length
P48740	MASP1_HUMAN	reviewed	Mannan-binding lectin serine protease 1 (EC 3.4.21.-) (Complement factor MASP-3) (Complement-activating component of Ra-reactive factor) (Mannose-binding lectin-associated serine protease 1) (MASP-1) (Mannose-binding protein-associated serine protease) (Ra-reactive factor serine protease p100) (RaRF) (Serine protease 5) [Cleaved into: Mannan-binding lectin serine protease 1 heavy chain; Mannan-bi…	MASP1 CRARF CRARF1 PRSS5	Homo sapiens (Human)	699
O00187	MASP2_HUMAN	reviewed	Mannan-binding lectin serine protease 2 (EC 3.4.21.104) (MBL-associated serine protease 2) (Mannose-binding protein-associated serine protease 2) (MASP-2) [Cleaved into: Mannan-binding lectin serine protease 2 A chain; Mannan-binding lectin serine protease 2 B chain]	MASP2	Homo sapiens (Human)	686
Q9UL52	TM11E_HUMAN	reviewed	Transmembrane protease serine 11E (EC 3.4.21.-) (Serine protease DESC1) (Transmembrane protease serine 11E2) [Cleaved into: Transmembrane protease serine 11E non-catalytic chain; Transmembrane protease serine 11E catalytic chain]	TMPRSS11E DESC1 TMPRSS11E2 UNQ742/PRO1461	Homo sapiens (Human)	423
O15393	TMPS2_HUMAN	reviewed	Transmembrane protease serine 2 (EC 3.4.21.-) (Serine protease 10) [Cleaved into: Transmembrane protease serine 2 non-catalytic chain; Transmembrane protease serine 2 catalytic chain]	TMPRSS2 PRSS10	Homo sapiens (Human)	492
P05981	HEPS_HUMAN	reviewed	Serine protease hepsin (EC 3.4.21.106) (Transmembrane protease serine 1) [Cleaved into: Serine protease hepsin non-catalytic chain; Serine protease hepsin catalytic chain]	HPN TMPRSS1	Homo sapiens (Human)	417
Q9Y5Y6	ST14_HUMAN	reviewed	Suppressor of tumorigenicity 14 protein (EC 3.4.21.109) (Matriptase) (Membrane-type serine protease 1) (MT-SP1) (Prostamin) (Serine protease 14) (Serine protease TADG-15) (Tumor-associated differentially-expressed gene 15 protein)	ST14 PRSS14 SNC19 TADG15	Homo sapiens (Human)	855
Q6UWY2	PRS57_HUMAN	reviewed	Serine protease 57 (EC 3.4.21.-) (Neutrophil serine protease 4) (NSP4) (Serine protease 1-like protein 1)	PRSS57 PRSSL1 UNQ782/PRO1599	Homo sapiens (Human)	283
Q12884	SEPR_HUMAN	reviewed	Prolyl endopeptidase FAP (EC 3.4.21.26) (170 kDa melanoma membrane-bound gelatinase) (Dipeptidyl peptidase FAP) (EC 3.4.14.5) (Fibroblast activation protein alpha) (FAPalpha) (Gelatine degradation protease FAP) (EC 3.4.21.-) (Integral membrane serine protease) (Post-proline cleaving enzyme) (Serine integral membrane protease) (SIMP) (Surface-expressed protease) (Seprase) [Cleaved into: Antiplasmi…	FAP	Homo sapiens (Human)	760
Q9BYE2	TMPSD_HUMAN	reviewed	Transmembrane protease serine 13 (EC 3.4.21.-) (Membrane-type mosaic serine protease) (Mosaic serine protease)	TMPRSS13 MSP TMPRSS11	Homo sapiens (Human)	586
O43464	HTRA2_HUMAN	reviewed	Serine protease HTRA2, mitochondrial (EC 3.4.21.108) (High temperature requirement protein A2) (HtrA2) (Omi stress-regulated endoprotease) (Serine protease 25) (Serine proteinase OMI)	HTRA2 OMI PRSS25	Homo sapiens (Human)	458
Q92876	KLK6_HUMAN	reviewed	Kallikrein-6 (EC 3.4.21.-) (Neurosin) (Protease M) (SP59) (Serine protease 18) (Serine protease 9) (Zyme)	KLK6 PRSS18 PRSS9	Homo sapiens (Human)	244
Q92743	HTRA1_HUMAN	reviewed	Serine protease HTRA1 (EC 3.4.21.-) (High-temperature requirement A serine peptidase 1) (L56) (Serine protease 11)	HTRA1 HTRA PRSS11	Homo sapiens (Human)	480
Q9NRS4	TMPS4_HUMAN	reviewed	Transmembrane protease serine 4 (EC 3.4.21.-) (Channel-activating protease 2) (CAPH2) (Membrane-type serine protease 2) (MT-SP2)	TMPRSS4 TMPRSS3 UNQ776/PRO1570	Homo sapiens (Human)	437
P05154	IPSP_HUMAN	reviewed	Plasma serine protease inhibitor (Acrosomal serine protease inhibitor) (Plasminogen activator inhibitor 3) (PAI-3) (PAI3) (Protein C inhibitor) (PCI) (Serpin A5)	SERPINA5 PCI PLANH3 PROCI	Homo sapiens (Human)	406
O60259	KLK8_HUMAN	reviewed	Kallikrein-8 (hK8) (EC 3.4.21.118) (Neuropsin) (NP) (Ovasin) (Serine protease 19) (Serine protease TADG-14) (Tumor-associated differentially expressed gene 14 protein)	KLK8 NRPN PRSS19 TADG14 UNQ283/PRO322	Homo sapiens (Human)	260
P83110	HTRA3_HUMAN	reviewed	Serine protease HTRA3 (EC 3.4.21.-) (High-temperature requirement factor A3) (Pregnancy-related serine protease)	HTRA3 PRSP	Homo sapiens (Human)	453
P57727	TMPS3_HUMAN	reviewed	Transmembrane protease serine 3 (EC 3.4.21.-) (Serine protease TADG-12) (Tumor-associated differentially-expressed gene 12 protein)	TMPRSS3 ECHOS1 TADG12 UNQ323/PRO382	Homo sapiens (Human)	454
P35030	TRY3_HUMAN	reviewed	Trypsin-3 (EC 3.4.21.4) (Brain trypsinogen) (Mesotrypsin) (Mesotrypsinogen) (Serine protease 3) (Serine protease 4) (Trypsin III) (Trypsin IV)	PRSS3 PRSS4 TRY3 TRY4	Homo sapiens (Human)	304
Q9Y6M0	TEST_HUMAN	reviewed	Testisin (EC 3.4.21.-) (Eosinophil serine protease 1) (ESP-1) (Serine protease 21)	PRSS21 ESP1 TEST1 UNQ266/PRO303	Homo sapiens (Human)	314
P98073	ENTK_HUMAN	reviewed	Enteropeptidase (EC 3.4.21.9) (Enterokinase) (Serine protease 7) (Transmembrane protease serine 15) [Cleaved into: Enteropeptidase non-catalytic heavy chain; Enteropeptidase catalytic light chain]	TMPRSS15 ENTK PRSS7	Homo sapiens (Human)	1019
P36776	LONM_HUMAN	reviewed	Lon protease homolog, mitochondrial (EC 3.4.21.53) (LONHs) (Lon protease-like protein) (LONP) (Mitochondrial ATP-dependent protease Lon) (Serine protease 15)	LONP1 PRSS15	Homo sapiens (Human)	959
O95925	EPPI_HUMAN	reviewed	Eppin (Cancer/testis antigen 71) (CT71) (Epididymal protease inhibitor) (Protease inhibitor WAP7) (Serine protease inhibitor-like with Kunitz and WAP domains 1) (WAP four-disulfide core domain protein 7)	EPPIN SPINLW1 WAP7 WFDC7	Homo sapiens (Human)	133
Q7Z410	TMPS9_HUMAN	reviewed	Transmembrane protease serine 9 (EC 3.4.21.-) (Polyserase-I) (Polyserine protease 1) (Polyserase-1) [Cleaved into: Serase-1; Serase-2; Serase-3]	TMPRSS9	Homo sapiens (Human)	1059
P10144	GRAB_HUMAN	reviewed	Granzyme B (EC 3.4.21.79) (C11) (CTLA-1) (Cathepsin G-like 1) (CTSGL1) (Cytotoxic T-lymphocyte proteinase 2) (Lymphocyte protease) (Fragmentin-2) (Granzyme-2) (Human lymphocyte protein) (HLP) (SECT) (T-cell serine protease 1-3E)	GZMB CGL1 CSPB CTLA1 GRB	Homo sapiens (Human)	247
G3V3F5	G3V3F5_HUMAN	unreviewed	Plasma serine protease inhibitor (Fragment)	SERPINA5	Homo sapiens (Human)	90
H0YBF5	H0YBF5_HUMAN	unreviewed	Serine protease 55 (Fragment)	PRSS55	Homo sapiens (Human)	182
G3V2M1	G3V2M1_HUMAN	unreviewed	Plasma serine protease inhibitor (Fragment)	SERPINA5	Homo sapiens (Human)	231
E5RFU9	E5RFU9_HUMAN	unreviewed	Serine protease inhibitor Kazal-type 5	SPINK5	Homo sapiens (Human)	201
M0R244	M0R244_HUMAN	unreviewed	Serine protease hepsin (Fragment)	HPN	Homo sapiens (Human)	80
E5RFX6	E5RFX6_HUMAN	unreviewed	Serine protease inhibitor Kazal-type 7	SPINK7	Homo sapiens (Human)	59
C9JLU5	C9JLU5_HUMAN	unreviewed	Mannan-binding lectin serine protease 1 (Fragment)	MASP1	Homo sapiens (Human)	55
B7ZB43	B7ZB43_HUMAN	unreviewed	cDNA, FLJ79407, highly similar to Serine protease 23		Homo sapiens (Human)	171
F2RM35	F2RM35_HUMAN	unreviewed	Serine protease	factor IX F9	Homo sapiens (Human)	461
H0Y7G9	H0Y7G9_HUMAN	unreviewed	Serine protease HTRA1 (Fragment)	HTRA1	Homo sapiens (Human)	221
B4DRW4	B4DRW4_HUMAN	unreviewed	cDNA FLJ59287, highly similar to Serine protease inhibitor Kazal-type 5 (Fragment)		Homo sapiens (Human)	801
K7EKE6	K7EKE6_HUMAN	unreviewed	Lon protease homolog, mitochondrial (EC 3.4.21.53) (Lon protease-like protein) (LONP) (Mitochondrial ATP-dependent protease Lon) (Serine protease 15)	LONP1	Homo sapiens (Human)	845
G3V482	G3V482_HUMAN	unreviewed	Plasma serine protease inhibitor (Fragment)	SERPINA5	Homo sapiens (Human)	144
C9JDN6	C9JDN6_HUMAN	unreviewed	Thymus-specific serine protease	PRSS16	Homo sapiens (Human)	166
A0A5K1VW68	A0A5K1VW68_HUMAN	unreviewed	Putative serine protease 45	PRSS45P	Homo sapiens (Human)	308
H3BNW5	H3BNW5_HUMAN	unreviewed	Kunitz-type protease inhibitor 1 (Fragment)	SPINT1	Homo sapiens (Human)	204
A0A2R8YGP0	A0A2R8YGP0_HUMAN	unreviewed	Serine protease-like protein 51	PRSS51	Homo sapiens (Human)	228
B3KTV6	B3KTV6_HUMAN	unreviewed	cDNA FLJ38812 fis, clone LIVER2006469, highly similar to PLASMA SERINE PROTEASE INHIBITOR		Homo sapiens (Human)	329
K7ESI5	K7ESI5_HUMAN	unreviewed	Kunitz-type protease inhibitor 2 (Fragment)	SPINT2	Homo sapiens (Human)	130
A0A0C4DG44	A0A0C4DG44_HUMAN	unreviewed	Serine protease HTRA2, mitochondrial (Fragment)	HTRA2	Homo sapiens (Human)	423
B4DTF6	B4DTF6_HUMAN	unreviewed	cDNA FLJ51604, highly similar to Kunitz-type protease inhibitor 1		Homo sapiens (Human)	496
E7EWP9	E7EWP9_HUMAN	unreviewed	Serine protease inhibitor Kazal-type 5 (Fragment)	SPINK5	Homo sapiens (Human)	869
B7Z1L4	B7Z1L4_HUMAN	unreviewed	cDNA FLJ57261, highly similar to Serine protease hepsin		Homo sapiens (Human)	393
A0A087WTA9	A0A087WTA9_HUMAN	unreviewed	Serine protease inhibitor Kazal-type 2	SPINK2	Homo sapiens (Human)	134
C9JMA2	C9JMA2_HUMAN	unreviewed	Mannan-binding lectin serine protease 1 (Fragment)	MASP1	Homo sapiens (Human)	204
F5H6C6	F5H6C6_HUMAN	unreviewed	Inactive serine protease 54	PRSS54	Homo sapiens (Human)	296
I3L1S0	I3L1S0_HUMAN	unreviewed	Serine protease 33	PRSS33	Homo sapiens (Human)	115
H3BMB6	H3BMB6_HUMAN	unreviewed	Kunitz-type protease inhibitor 1 (Fragment)	SPINT1	Homo sapiens (Human)	294
I3L3D7	I3L3D7_HUMAN	unreviewed	Serine protease 33 (Fragment)	PRSS33	Homo sapiens (Human)	236
E5KMI6	E5KMI6_HUMAN	unreviewed	Lon protease homolog, mitochondrial (EC 3.4.21.53) (Lon protease-like protein) (LONP) (Mitochondrial ATP-dependent protease Lon) (Serine protease 15)	LONP1	Homo sapiens (Human)	959
H3BQS7	H3BQS7_HUMAN	unreviewed	Inactive serine protease 54 (Fragment)	PRSS54	Homo sapiens (Human)	203
K7EKC8	K7EKC8_HUMAN	unreviewed	Kunitz-type protease inhibitor 2 (Fragment)	SPINT2	Homo sapiens (Human)	62
B4DDH1	B4DDH1_HUMAN	unreviewed	cDNA FLJ53503, highly similar to Plasma serine protease inhibitor		Homo sapiens (Human)	258
H3BNY0	H3BNY0_HUMAN	unreviewed	Inactive serine protease 54 (Fragment)	PRSS54	Homo sapiens (Human)	186
E9PMX2	E9PMX2_HUMAN	unreviewed	Serine protease 23	PRSS23	Homo sapiens (Human)	91
M0QZ63	M0QZ63_HUMAN	unreviewed	Serine protease hepsin	HPN	Homo sapiens (Human)	259
P01009	A1AT_HUMAN	reviewed	Alpha-1-antitrypsin (Alpha-1 protease inhibitor) (Alpha-1-antiproteinase) (Serpin A1) [Cleaved into: Short peptide from AAT (SPAAT)]	SERPINA1 AAT PI PRO0684 PRO2209	Homo sapiens (Human)	418
P01008	ANT3_HUMAN	reviewed	Antithrombin-III (ATIII) (Serpin C1)	SERPINC1 AT3 PRO0309	Homo sapiens (Human)	464
Q9GZN4	BSSP4_HUMAN	reviewed	Brain-specific serine protease 4 (BSSP-4) (EC 3.4.21.-) (Serine protease 22) (Serine protease 26) (Tryptase epsilon)	PRSS22 BSSP4 PRSS26 SP001LA UNQ302/PRO343	Homo sapiens (Human)	317
P08185	CBG_HUMAN	reviewed	Corticosteroid-binding globulin (CBG) (Serpin A6) (Transcortin)	SERPINA6 CBG	Homo sapiens (Human)	405
Q9NZP8	C1RL_HUMAN	reviewed	Complement C1r subcomponent-like protein (C1r-LP) (C1r-like protein) (EC 3.4.21.-) (C1r-like serine protease analog protein) (CLSPa)	C1RL C1RL1 C1RLP CLSPA	Homo sapiens (Human)	487
P20848	A1ATR_HUMAN	reviewed	Putative alpha-1-antitrypsin-related protein (Protease inhibitor 1-like) (Serpin A2)	SERPINA2 ARGS ATR PIL SERPINA2P	Homo sapiens (Human)	420
A0A1B0GVM9	A0A1B0GVM9_HUMAN	unreviewed	Serine protease-like protein 51	PRSS51	Homo sapiens (Human)	133
E5RG22	E5RG22_HUMAN	unreviewed	Serine protease inhibitor Kazal-type 5 (Fragment)	SPINK5	Homo sapiens (Human)	68
H0Y8B9	H0Y8B9_HUMAN	unreviewed	Thymus-specific serine protease (Fragment)	PRSS16	Homo sapiens (Human)	164
H0Y893	H0Y893_HUMAN	unreviewed	Thymus-specific serine protease (Fragment)	PRSS16	Homo sapiens (Human)	138
D6RGX9	D6RGX9_HUMAN	unreviewed	Serine protease inhibitor Kazal-type 6 (Fragment)	SPINK6	Homo sapiens (Human)	41
B2RAF9	B2RAF9_HUMAN	unreviewed	Suppressor of tumorigenicity 14 protein homolog (EC 3.4.21.109) (Serine protease 14)		Homo sapiens (Human)	855
K7EKQ0	K7EKQ0_HUMAN	unreviewed	Kunitz-type protease inhibitor 2 (Fragment)	SPINT2	Homo sapiens (Human)	174
B2RBU9	B2RBU9_HUMAN	unreviewed	cDNA, FLJ95704, highly similar to Homo sapiens serine protease inhibitor, Kunitz type 1 (SPINT1), mRNA		Homo sapiens (Human)	513
B3KQQ9	B3KQQ9_HUMAN	unreviewed	cDNA PSEC0048 fis, clone NT2RP2000028, highly similar to Serine protease 23 (EC 3.4.21.-)		Homo sapiens (Human)	383
A0A3B3ISV0	A0A3B3ISV0_HUMAN	unreviewed	Serine protease-like protein 51	PRSS51	Homo sapiens (Human)	265
Q5VZE7	Q5VZE7_HUMAN	unreviewed	Serine protease inhibitor Kazal-type 4	SPINK4	Homo sapiens (Human)	109
K7EJS4	K7EJS4_HUMAN	unreviewed	Kunitz-type protease inhibitor 2 (Fragment)	SPINT2	Homo sapiens (Human)	52
D6RI10	D6RI10_HUMAN	unreviewed	Serine protease inhibitor Kazal-type 2	SPINK2	Homo sapiens (Human)	134
B3KU28	B3KU28_HUMAN	unreviewed	Lon protease homolog, mitochondrial (EC 3.4.21.53) (Lon protease-like protein) (LONP) (Mitochondrial ATP-dependent protease Lon) (Serine protease 15)	LONP1	Homo sapiens (Human)	845
F2Z2N5	F2Z2N5_HUMAN	unreviewed	Thymus-specific serine protease	PRSS16	Homo sapiens (Human)	257
A0A0A0MR61	A0A0A0MR61_HUMAN	unreviewed	Serine protease 57	PRSS57	Homo sapiens (Human)	282
A0A3B3IU24	A0A3B3IU24_HUMAN	unreviewed	Serine protease HTRA1	HTRA1	Homo sapiens (Human)	374
H3BTQ8	H3BTQ8_HUMAN	unreviewed	Kunitz-type protease inhibitor 1 (Fragment)	SPINT1	Homo sapiens (Human)	301
H3BT63	H3BT63_HUMAN	unreviewed	Serine protease inhibitor Kazal-type 14	SPINK14	Homo sapiens (Human)	47
B4DTF7	B4DTF7_HUMAN	unreviewed	cDNA FLJ51303, highly similar to Probable serine protease HTRA4		Homo sapiens (Human)	464
B2ZDQ2	B2ZDQ2_HUMAN	unreviewed	Truncated hepsin serine protease		Homo sapiens (Human)	402
H3BSV0	H3BSV0_HUMAN	unreviewed	Serine protease 27	PRSS27	Homo sapiens (Human)	40
I3L116	I3L116_HUMAN	unreviewed	Brain-specific serine protease 4	PRSS22	Homo sapiens (Human)	207
G3V265	G3V265_HUMAN	unreviewed	Plasma serine protease inhibitor (Fragment)	SERPINA5	Homo sapiens (Human)	157
B4DWS3	B4DWS3_HUMAN	unreviewed	cDNA FLJ60407, highly similar to Serine protease inhibitor Kazal-type 5 (Fragment)		Homo sapiens (Human)	876
F8WF25	F8WF25_HUMAN	unreviewed	Thymus-specific serine protease	PRSS16	Homo sapiens (Human)	99
B4DPC7	B4DPC7_HUMAN	unreviewed	cDNA FLJ55124, highly similar to Plasma serine protease inhibitor		Homo sapiens (Human)	328
G3V4B4	G3V4B4_HUMAN	unreviewed	Plasma serine protease inhibitor (Fragment)	SERPINA5	Homo sapiens (Human)	86
B4DPX0	B4DPX0_HUMAN	unreviewed	Lon protease homolog, mitochondrial (EC 3.4.21.53) (Lon protease-like protein) (LONP) (Mitochondrial ATP-dependent protease Lon) (Serine protease 15)	LONP1	Homo sapiens (Human)	893
B2R4Q0	B2R4Q0_HUMAN	unreviewed	cDNA, FLJ92172, highly similar to Homo sapiens serine protease inhibitor-like, with Kunitz and WAP domains 1 (eppin) (SPINLW1), mRNA		Homo sapiens (Human)	133
K7EM91	K7EM91_HUMAN	unreviewed	Kunitz-type protease inhibitor 2	SPINT2	Homo sapiens (Human)	202
H3BSM2	H3BSM2_HUMAN	unreviewed	Kunitz-type protease inhibitor 1 (Fragment)	SPINT1	Homo sapiens (Human)	313
B2BKJ3	B2BKJ3_HUMAN	unreviewed	Mitochondrial serine protease (Fragment)	HTRA2	Homo sapiens (Human)	143
G3V3Y3	G3V3Y3_HUMAN	unreviewed	Plasma serine protease inhibitor (Fragment)	SERPINA5	Homo sapiens (Human)	24
B3KRN4	B3KRN4_HUMAN	unreviewed	cDNA FLJ34625 fis, clone KIDNE2015244, highly similar to Serine protease HTRA1		Homo sapiens (Human)	447
E9PMN5	E9PMN5_HUMAN	unreviewed	Inactive serine protease PAMR1 (Fragment)	PAMR1	Homo sapiens (Human)	177
F8WBG5	F8WBG5_HUMAN	unreviewed	Thymus-specific serine protease	PRSS16	Homo sapiens (Human)	92
F8WBF8	F8WBF8_HUMAN	unreviewed	Probable inactive serine protease 37	PRSS37	Homo sapiens (Human)	68
A0A087WUR8	A0A087WUR8_HUMAN	unreviewed	Inactive serine protease PAMR1	PAMR1	Homo sapiens (Human)	416
D6RJC5	D6RJC5_HUMAN	unreviewed	Serine protease inhibitor Kazal-type 9	SPINK9	Homo sapiens (Human)	107
G3V2W1	G3V2W1_HUMAN	unreviewed	Protein Z-dependent protease inhibitor (Serpin peptidase inhibitor, clade A (Alpha-1 antiproteinase, antitrypsin), member 10, isoform CRA_a)	SERPINA10 hCG_22331	Homo sapiens (Human)	484
H3BVD9	H3BVD9_HUMAN	unreviewed	Kunitz-type protease inhibitor 1 (Fragment)	SPINT1	Homo sapiens (Human)	472
B4DZV2	B4DZV2_HUMAN	unreviewed	Thymus-specific serine protease (cDNA FLJ52815, highly similar to Thymus-specific serine protease)	PRSS16	Homo sapiens (Human)	145
C9J1C7	C9J1C7_HUMAN	unreviewed	Mannan-binding lectin serine protease 1 (Fragment)	MASP1	Homo sapiens (Human)	118
R4GMZ0	R4GMZ0_HUMAN	unreviewed	Serine protease 56	PRSS56	Homo sapiens (Human)	604
A0A087WU11	A0A087WU11_HUMAN	unreviewed	Serine protease inhibitor Kazal-type 2	SPINK2	Homo sapiens (Human)	88
B3KXS5	B3KXS5_HUMAN	unreviewed	Lon protease homolog, mitochondrial (EC 3.4.21.53) (Lon protease-like protein) (LONP) (Mitochondrial ATP-dependent protease Lon) (Serine protease 15)	LONP1	Homo sapiens (Human)	923
E9PIB7	E9PIB7_HUMAN	unreviewed	Serine protease 23	PRSS23	Homo sapiens (Human)	82
A8K224	A8K224_HUMAN	unreviewed	cDNA FLJ35157 fis, clone PLACE6011156, highly similar to Serine protease HTRA1 (cDNA FLJ78224)		Homo sapiens (Human)	167
G3V264	G3V264_HUMAN	unreviewed	Plasma serine protease inhibitor (Fragment)	SERPINA5	Homo sapiens (Human)	172
B4E201	B4E201_HUMAN	unreviewed	cDNA FLJ52217, highly similar to Serine protease 23		Homo sapiens (Human)	220
K7EJE8	K7EJE8_HUMAN	unreviewed	Lon protease homolog, mitochondrial (EC 3.4.21.53) (Lon protease-like protein) (LONP) (Mitochondrial ATP-dependent protease Lon) (Serine protease 15)	LONP1	Homo sapiens (Human)	829
I3L147	I3L147_HUMAN	unreviewed	Brain-specific serine protease 4 (Fragment)	PRSS22	Homo sapiens (Human)	116
A0A0D9SFZ8	A0A0D9SFZ8_HUMAN	unreviewed	Serine protease inhibitor Kazal-type 2	SPINK2	Homo sapiens (Human)	103
F8WDA6	F8WDA6_HUMAN	unreviewed	Probable inactive serine protease 37	PRSS37	Homo sapiens (Human)	65
A0A087WXE9	A0A087WXE9_HUMAN	unreviewed	Inactive serine protease PAMR1	PAMR1	Homo sapiens (Human)	680
D6RIU5	D6RIU5_HUMAN	unreviewed	Serine protease inhibitor Kazal-type 1	SPINK1	Homo sapiens (Human)	65
F8W876	F8W876_HUMAN	unreviewed	Mannan-binding lectin serine protease 1	MASP1	Homo sapiens (Human)	354
B3KUT9	B3KUT9_HUMAN	unreviewed	cDNA FLJ40599 fis, clone THYMU2011183, highly similar to Thymus-specific serine protease (EC3.4.-.-)		Homo sapiens (Human)	252
H3BR01	H3BR01_HUMAN	unreviewed	Kunitz-type protease inhibitor 1 (Fragment)	SPINT1	Homo sapiens (Human)	240
E9PRR2	E9PRR2_HUMAN	unreviewed	Serine protease 23 (Fragment)	PRSS23	Homo sapiens (Human)	154
Q8WY52	Q8WY52_HUMAN	unreviewed	Potential serine protease TMPRSS3		Homo sapiens (Human)	344
D6RC51	D6RC51_HUMAN	unreviewed	Serine protease inhibitor Kazal-type 2	SPINK2	Homo sapiens (Human)	119
E9PQ70	E9PQ70_HUMAN	unreviewed	Inactive serine protease PAMR1 (Fragment)	PAMR1	Homo sapiens (Human)	675
A8MTL9	HMSD_HUMAN	reviewed	Serpin-like protein HMSD (Minor histocompatibility protein HMSD) (Minor histocompatibility serpin domain-containing protein)	HMSD	Homo sapiens (Human)	139
P0C7L1	ISK8_HUMAN	reviewed	Serine protease inhibitor Kazal-type 8	SPINK8	Homo sapiens (Human)	97
Q1W4C9	ISK13_HUMAN	reviewed	Serine protease inhibitor Kazal-type 13 (Hepatitis B virus DNA polymerase transactivated serine protease inhibitor) (Hespintor) (Serine protease inhibitor Kazal-type 5-like 3)	SPINK13 HBVDNAPTP1 SPINK5L3	Homo sapiens (Human)	94
Q99574	NEUS_HUMAN	reviewed	Neuroserpin (Peptidase inhibitor 12) (PI-12) (Serpin I1)	SERPINI1 PI12	Homo sapiens (Human)	410
Q5DT21	ISK9_HUMAN	reviewed	Serine protease inhibitor Kazal-type 9 (Lymphoepithelial Kazal-type-related inhibitor 2)	SPINK9 LEKTI2	Homo sapiens (Human)	86
Q96I82	KAZD1_HUMAN	reviewed	Kazal-type serine protease inhibitor domain-containing protein 1	KAZALD1 FKSG28 FKSG40 UNQ2945/PRO21184	Homo sapiens (Human)	304
Q86WD7	SPA9_HUMAN	reviewed	Serpin A9 (Centerin) (Germinal center B-cell-expressed transcript 1 protein)	SERPINA9 GCET1 SERPINA11 UNQ692/PRO1337	Homo sapiens (Human)	417
Q96P15	SPB11_HUMAN	reviewed	Serpin B11	SERPINB11	Homo sapiens (Human)	392
A8MTI9	PRS47_HUMAN	reviewed	Putative serine protease 47 (EC 3.4.21.-)	PRSS47	Homo sapiens (Human)	375
A0A1B0GVH4	PRS51_HUMAN	reviewed	Serine protease-like protein 51	PRSS51	Homo sapiens (Human)	220
O75635	SPB7_HUMAN	reviewed	Serpin B7 (Megsin) (TP55)	SERPINB7	Homo sapiens (Human)	380
Q6UXR4	SPA13_HUMAN	reviewed	Putative serpin A13	SERPINA13P SERPINA13 UNQ6121/PRO20043	Homo sapiens (Human)	307
A6NIE9	PRS29_HUMAN	reviewed	Putative serine protease 29 (EC 3.4.21.-) (Implantation serine proteinase 2-like protein) (ISP2-like protein)	PRSS29P ISP2	Homo sapiens (Human)	313
P36952	SPB5_HUMAN	reviewed	Serpin B5 (Maspin) (Peptidase inhibitor 5) (PI-5)	SERPINB5 PI5	Homo sapiens (Human)	375
P20718	GRAH_HUMAN	reviewed	Granzyme H (EC 3.4.21.-) (CCP-X) (Cathepsin G-like 2) (CTSGL2) (Cytotoxic T-lymphocyte proteinase) (Cytotoxic serine protease C) (CSP-C)	GZMH CGL2 CTSGL2	Homo sapiens (Human)	246
P05155	IC1_HUMAN	reviewed	Plasma protease C1 inhibitor (C1 Inh) (C1Inh) (C1 esterase inhibitor) (C1-inhibiting factor) (Serpin G1)	SERPING1 C1IN C1NH	Homo sapiens (Human)	500
P00995	ISK1_HUMAN	reviewed	Serine protease inhibitor Kazal-type 1 (Pancreatic secretory trypsin inhibitor) (Tumor-associated trypsin inhibitor) (TATI)	SPINK1 PSTI	Homo sapiens (Human)	79
P36955	PEDF_HUMAN	reviewed	Pigment epithelium-derived factor (PEDF) (Cell proliferation-inducing gene 35 protein) (EPC-1) (Serpin F1)	SERPINF1 PEDF PIG35	Homo sapiens (Human)	418
Q6IE38	ISK14_HUMAN	reviewed	Serine protease inhibitor Kazal-type 14	SPINK14 SPINK5L2	Homo sapiens (Human)	97
P05121	PAI1_HUMAN	reviewed	Plasminogen activator inhibitor 1 (PAI) (PAI-1) (Endothelial plasminogen activator inhibitor) (Serpin E1)	SERPINE1 PAI1 PLANH1	Homo sapiens (Human)	402
Q2L4Q9	PRS53_HUMAN	reviewed	Serine protease 53 (EC 3.4.21.-) (Polyserine protease 3) (Polyserase-3)	PRSS53	Homo sapiens (Human)	553
A1L453	PRS38_HUMAN	reviewed	Serine protease 38 (EC 3.4.21.-) (Marapsin-2)	PRSS38 MPN2	Homo sapiens (Human)	326
P30740	ILEU_HUMAN	reviewed	Leukocyte elastase inhibitor (LEI) (Monocyte/neutrophil elastase inhibitor) (EI) (M/NEI) (Peptidase inhibitor 2) (PI-2) (Serpin B1)	SERPINB1 ELANH2 MNEI PI2	Homo sapiens (Human)	379
Q9UBX7	KLK11_HUMAN	reviewed	Kallikrein-11 (hK11) (EC 3.4.21.-) (Hippostasin) (Serine protease 20) (Trypsin-like protease) [Cleaved into: Kallikrein-11 inactive chain 1; Kallikrein-11 inactive chain 2]	KLK11 PRSS20 TLSP UNQ649/PRO1279	Homo sapiens (Human)	282
Q6UXH9	PAMR1_HUMAN	reviewed	Inactive serine protease PAMR1 (Peptidase domain-containing protein associated with muscle regeneration 1) (Regeneration-associated muscle protease homolog)	PAMR1 RAMP FP938 UNQ699/PRO1344	Homo sapiens (Human)	720
Q6UWB4	PRS55_HUMAN	reviewed	Serine protease 55 (EC 3.4.21.-) (Testis serine protease 1) (T-SP1)	PRSS55 TSP1 UNQ9391/PRO34284	Homo sapiens (Human)	352
P05546	HEP2_HUMAN	reviewed	Heparin cofactor 2 (Heparin cofactor II) (HC-II) (Protease inhibitor leuserpin-2) (HLS2) (Serpin D1)	SERPIND1 HCF2	Homo sapiens (Human)	499
Q96P63	SPB12_HUMAN	reviewed	Serpin B12	SERPINB12	Homo sapiens (Human)	405
P05120	PAI2_HUMAN	reviewed	Plasminogen activator inhibitor 2 (PAI-2) (Monocyte Arg-serpin) (Placental plasminogen activator inhibitor) (Serpin B2) (Urokinase inhibitor)	SERPINB2 PAI2 PLANH2	Homo sapiens (Human)	415
P48594	SPB4_HUMAN	reviewed	Serpin B4 (Leupin) (Peptidase inhibitor 11) (PI-11) (Squamous cell carcinoma antigen 2) (SCCA-2)	SERPINB4 PI11 SCCA2	Homo sapiens (Human)	390
O75830	SPI2_HUMAN	reviewed	Serpin I2 (Myoepithelium-derived serine protease inhibitor) (Pancpin) (Pancreas-specific protein TSA2004) (Peptidase inhibitor 14) (PI-14)	SERPINI2 MEPI PI14	Homo sapiens (Human)	405
Q9UIV8	SPB13_HUMAN	reviewed	Serpin B13 (HaCaT UV-repressible serpin) (Hurpin) (Headpin) (Peptidase inhibitor 13) (PI-13) (Proteinase inhibitor 13)	SERPINB13 PI13	Homo sapiens (Human)	391
Q7RTY9	PRS41_HUMAN	reviewed	Serine protease 41 (EC 3.4.21.-) (Testis serine protease 1) (TESSP-1)	PRSS41 TESSP1	Homo sapiens (Human)	318
Q7RTY3	PRS45_HUMAN	reviewed	Putative serine protease 45 (EC 3.4.21.-) (Serine protease 45, pseudogene) (Testis serine protease 5)	PRSS45P PRSS45 TESSP5	Homo sapiens (Human)	260
Q9BQR3	PRS27_HUMAN	reviewed	Serine protease 27 (EC 3.4.21.-) (Marapsin) (Pancreasin)	PRSS27 MPN UNQ1884/PRO4327	Homo sapiens (Human)	290
Q7Z5A4	PRS42_HUMAN	reviewed	Putative serine protease 42 (EC 3.4.21.-) (Serine protease 42, pseudogene) (Testis serine protease 2)	PRSS42P PRSS42 TESSP2	Homo sapiens (Human)	293
P56730	NETR_HUMAN	reviewed	Neurotrypsin (EC 3.4.21.-) (Leydin) (Motopsin) (Serine protease 12)	PRSS12	Homo sapiens (Human)	875
Q6PEW0	PRS54_HUMAN	reviewed	Inactive serine protease 54 (Cancer/testis antigen 67) (CT67) (Plasma kallikrein-like protein 4)	PRSS54 KLKBL4	Homo sapiens (Human)	395
Q16651	PRSS8_HUMAN	reviewed	Prostasin (EC 3.4.21.-) (Channel-activating protease 1) (CAP1) (Serine protease 8) [Cleaved into: Prostasin light chain; Prostasin heavy chain]	PRSS8	Homo sapiens (Human)	343
O95084	PRS23_HUMAN	reviewed	Serine protease 23 (EC 3.4.21.-) (Putative secreted protein Zsig13)	PRSS23 ZSIG13 UNQ270/PRO307	Homo sapiens (Human)	383
E5RG02	PRS46_HUMAN	reviewed	Putative serine protease 46 (EC 3.4.21.-) (Serine protease 46 pseudogene)	PRSS46P PRSS46	Homo sapiens (Human)	174
Q9Y5K2	KLK4_HUMAN	reviewed	Kallikrein-4 (EC 3.4.21.-) (Enamel matrix serine proteinase 1) (Kallikrein-like protein 1) (KLK-L1) (Prostase) (Serine protease 17)	KLK4 EMSP1 PRSS17 PSTS	Homo sapiens (Human)	254
A4D1T9	PRS37_HUMAN	reviewed	Probable inactive serine protease 37 (Probable inactive trypsin-X2)	PRSS37 TRYX2	Homo sapiens (Human)	235
P08697	A2AP_HUMAN	reviewed	Alpha-2-antiplasmin (Alpha-2-AP) (Alpha-2-plasmin inhibitor) (Alpha-2-PI) (Serpin F2)	SERPINF2 AAP PLI	Homo sapiens (Human)	491
P49862	KLK7_HUMAN	reviewed	Kallikrein-7 (hK7) (EC 3.4.21.117) (Serine protease 6) (Stratum corneum chymotryptic enzyme) (hSCCE)	KLK7 PRSS6 SCCE	Homo sapiens (Human)	253
Q6UWN8	ISK6_HUMAN	reviewed	Serine protease inhibitor Kazal-type 6 (Kallikrein inhibitor)	SPINK6 UNQ844/PRO1782	Homo sapiens (Human)	80
Q9NQ38	ISK5_HUMAN	reviewed	Serine protease inhibitor Kazal-type 5 (Lympho-epithelial Kazal-type-related inhibitor) (LEKTI) [Cleaved into: Hemofiltrate peptide HF6478; Hemofiltrate peptide HF7665]	SPINK5	Homo sapiens (Human)	1064
P58062	ISK7_HUMAN	reviewed	Serine protease inhibitor Kazal-type 7 (Esophagus cancer-related gene 2 protein) (ECRG-2)	SPINK7 ECG2 UNQ745/PRO1474	Homo sapiens (Human)	85
O60575	ISK4_HUMAN	reviewed	Serine protease inhibitor Kazal-type 4 (Peptide PEC-60 homolog)	SPINK4	Homo sapiens (Human)	86
P20155	ISK2_HUMAN	reviewed	Serine protease inhibitor Kazal-type 2 (Acrosin-trypsin inhibitor) (Epididymis tissue protein Li 172) (HUSI-II)	SPINK2	Homo sapiens (Human)	84
P29622	KAIN_HUMAN	reviewed	Kallistatin (Kallikrein inhibitor) (Peptidase inhibitor 4) (PI-4) (Serpin A4)	SERPINA4 KST PI4	Homo sapiens (Human)	427
P07093	GDN_HUMAN	reviewed	Glia-derived nexin (GDN) (Peptidase inhibitor 7) (PI-7) (Protease nexin 1) (PN-1) (Protease nexin I) (Serpin E2)	SERPINE2 PI7 PN1	Homo sapiens (Human)	398
P01011	AACT_HUMAN	reviewed	Alpha-1-antichymotrypsin (ACT) (Cell growth-inhibiting gene 24/25 protein) (Serpin A3) [Cleaved into: Alpha-1-antichymotrypsin His-Pro-less]	SERPINA3 AACT GIG24 GIG25	Homo sapiens (Human)	423
P08246	ELNE_HUMAN	reviewed	Neutrophil elastase (EC 3.4.21.37) (Bone marrow serine protease) (Elastase-2) (Human leukocyte elastase) (HLE) (Medullasin) (PMN elastase)	ELANE ELA2	Homo sapiens (Human)	267
P83105	HTRA4_HUMAN	reviewed	Serine protease HTRA4 (EC 3.4.21.-) (High-temperature requirement factor A4)	HTRA4	Homo sapiens (Human)	476
P51124	GRAM_HUMAN	reviewed	Granzyme M (EC 3.4.21.-) (Met-1 serine protease) (Hu-Met-1) (Met-ase) (Natural killer cell granular protease)	GZMM MET1	Homo sapiens (Human)	257
Q7RTY5	PRS48_HUMAN	reviewed	Serine protease 48 (EC 3.4.21.-) (Epidermis-specific serine protease-like protein)	PRSS48 ESSPL	Homo sapiens (Human)	328
Q8N3Z0	PRS35_HUMAN	reviewed	Inactive serine protease 35	PRSS35 C6orf158 UNQ522/PRO1057	Homo sapiens (Human)	413
P49223	SPIT3_HUMAN	reviewed	Kunitz-type protease inhibitor 3 (HKIB9)	SPINT3	Homo sapiens (Human)	89
P07477	TRY1_HUMAN	reviewed	Trypsin-1 (EC 3.4.21.4) (Beta-trypsin) (Cationic trypsinogen) (Serine protease 1) (Trypsin I) [Cleaved into: Alpha-trypsin chain 1; Alpha-trypsin chain 2]	PRSS1 TRP1 TRY1 TRYP1	Homo sapiens (Human)	247
P29508	SPB3_HUMAN	reviewed	Serpin B3 (Protein T4-A) (Squamous cell carcinoma antigen 1) (SCCA-1)	SERPINB3 SCCA SCCA1	Homo sapiens (Human)	390
Q96NZ8	WFKN1_HUMAN	reviewed	WAP, Kazal, immunoglobulin, Kunitz and NTR domain-containing protein 1 (Growth and differentiation factor-associated serum protein 2) (GASP-2) (hGASP-2) (WAP, follistatin, immunoglobulin, Kunitz and NTR domain-containing protein)	WFIKKN1 C16orf12 GASP2 WFIKKN PSEC0040	Homo sapiens (Human)	548
O43278	SPIT1_HUMAN	reviewed	Kunitz-type protease inhibitor 1 (Hepatocyte growth factor activator inhibitor type 1) (HAI-1)	SPINT1 HAI1 UNQ223/PRO256	Homo sapiens (Human)	529
Q9UI38	TSP50_HUMAN	reviewed	Probable threonine protease PRSS50 (EC 3.4.25.-) (Cancer/testis antigen 20) (Serine protease 50) (Testis-specific protease-like protein 50)	PRSS50 CT20 TSP50	Homo sapiens (Human)	385
Q8TEU8	WFKN2_HUMAN	reviewed	WAP, Kazal, immunoglobulin, Kunitz and NTR domain-containing protein 2 (Growth and differentiation factor-associated serum protein 1) (GASP-1) (hGASP-1) (WAP, follistatin, immunoglobulin, Kunitz and NTR domain-containing-related protein) (WFIKKN-related protein)	WFIKKN2 GASP1 WFIKKNRP UNQ9235/PRO31996	Homo sapiens (Human)	576
O95405	ZFYV9_HUMAN	reviewed	Zinc finger FYVE domain-containing protein 9 (Mothers against decapentaplegic homolog-interacting protein) (Madh-interacting protein) (Novel serine protease) (NSP) (Receptor activation anchor) (hSARA) (Smad anchor for receptor activation)	ZFYVE9 MADHIP SARA SMADIP	Homo sapiens (Human)	1425
Q86U17	SPA11_HUMAN	reviewed	Serpin A11	SERPINA11	Homo sapiens (Human)	422
P35237	SPB6_HUMAN	reviewed	Serpin B6 (Cytoplasmic antiproteinase) (CAP) (Peptidase inhibitor 6) (PI-6) (Placental thrombin inhibitor)	SERPINB6 PI6 PTI	Homo sapiens (Human)	376
P07478	TRY2_HUMAN	reviewed	Trypsin-2 (EC 3.4.21.4) (Anionic trypsinogen) (Serine protease 2) (Trypsin II)	PRSS2 TRY2 TRYP2	Homo sapiens (Human)	247
Q8NHM4	TRY6_HUMAN	reviewed	Putative trypsin-6 (EC 3.4.21.4) (Serine protease 3 pseudogene 2) (Trypsinogen C)	PRSS3P2 T6 TRY6	Homo sapiens (Human)	247
Q9NQE7	TSSP_HUMAN	reviewed	Thymus-specific serine protease (EC 3.4.-.-) (Serine protease 16)	PRSS16 TSSP	Homo sapiens (Human)	514
Q6ZMR5	TM11A_HUMAN	reviewed	Transmembrane protease serine 11A (EC 3.4.21.-) (Airway trypsin-like protease 1) (Epidermal type-II transmembrane serine protease) (Esophageal cancer-susceptibility gene 1 protein)	TMPRSS11A ECRG1 HATL1 HESP	Homo sapiens (Human)	421
Q5K4E3	POLS2_HUMAN	reviewed	Polyserase-2 (EC 3.4.21.-) (Polyserine protease 2) (Serine protease 36)	PRSS36	Homo sapiens (Human)	855
Q8IYP2	PRS58_HUMAN	reviewed	Serine protease 58 (EC 3.4.21.4) (Trypsin-X3)	PRSS58 TRY1 TRYX3 UNQ2540/PRO6090	Homo sapiens (Human)	241
P50453	SPB9_HUMAN	reviewed	Serpin B9 (Cytoplasmic antiproteinase 3) (CAP-3) (CAP3) (Peptidase inhibitor 9) (PI-9)	SERPINB9 PI9	Homo sapiens (Human)	376
Q9UK55	ZPI_HUMAN	reviewed	Protein Z-dependent protease inhibitor (PZ-dependent protease inhibitor) (PZI) (Serpin A10)	SERPINA10 ZPI UNQ707/PRO1358	Homo sapiens (Human)	444
P0CW18	PRS56_HUMAN	reviewed	Serine protease 56 (EC 3.4.21.-)	PRSS56	Homo sapiens (Human)	603
O43291	SPIT2_HUMAN	reviewed	Kunitz-type protease inhibitor 2 (Hepatocyte growth factor activator inhibitor type 2) (HAI-2) (Placental bikunin)	SPINT2 HAI2 KOP	Homo sapiens (Human)	252
Q8IW75	SPA12_HUMAN	reviewed	Serpin A12 (OL-64) (Visceral adipose tissue-derived serine protease inhibitor) (Vaspin) (Visceral adipose-specific serpin)	SERPINA12	Homo sapiens (Human)	414
P50452	SPB8_HUMAN	reviewed	Serpin B8 (Cytoplasmic antiproteinase 2) (CAP-2) (CAP2) (Peptidase inhibitor 8) (PI-8)	SERPINB8 PI8	Homo sapiens (Human)	374
Q6UDR6	SPIT4_HUMAN	reviewed	Kunitz-type protease inhibitor 4	SPINT4 C20orf137	Homo sapiens (Human)	99
Q8NF86	PRS33_HUMAN	reviewed	Serine protease 33 (EC 3.4.21.-) (Serine protease EOS)	PRSS33	Homo sapiens (Human)	280
A8MV23	SERP3_HUMAN	reviewed	Serpin E3	SERPINE3	Homo sapiens (Human)	424
P48595	SPB10_HUMAN	reviewed	Serpin B10 (Bomapin) (Peptidase inhibitor 10) (PI-10)	SERPINB10 PI10	Homo sapiens (Human)	397
Q9NRR2	TRYG1_HUMAN	reviewed	Tryptase gamma (EC 3.4.21.-) (Serine protease 31) (Transmembrane tryptase) [Cleaved into: Tryptase gamma light chain; Tryptase gamma heavy chain]	TPSG1 PRSS31 TMT	Homo sapiens (Human)	321
